# Magnetically controlled tension of cytoskeletal elements with magnetic nanoparticles affects the expression of signaling pathway genes associated with cytoskeletal elements

**DOI:** 10.1101/2025.05.08.652598

**Authors:** Varvara Pozdina, Olga Karavashkova, Artem Minin, Alexandra Maltseva, Ilya Zubarev

## Abstract

Interactions with the extracellular environment and biological responses are based on biochemical pathways. Cytoskeletal reorganization is a dynamic process accompanied by filament polymerization and depolymerization, that allows the cell to effectively perceive and respond to external mechanical stimuli by altering their biomechanical properties. The contribution of mechanical deformations of individual cytoskeletal elements to changes in intracellular signaling has not been covered in the existing literature. In our article, we investigated changes in gene expression after regulated cytoskeletal deformation using a constant magnetic field and magnetic nanoparticles associated with antibodies to cytoskeletal proteins (vimentin, beta-actin and acetylated tubulin). For the first time, we have identified and described the biological pathways involved in the regulation of mechanical deformations of cytoskeletal elements.
