## Supplementary 1 for "Magnetically controlled tension of cytoskeletal elements with magnetic nanoparticles affects the expression of signaling pathway genes associated with cytoskeletal elements": DEG_filtered_results_nanoparcticles_actin_vs_control.csv

	baseMean	log2FoldChange	lfcSE	stat	pvalue	padj
ITGA3	8811.36832679428	1.00299107422014	0.0674433307900751	14.8716123962214	5.03850781315573e-50	8.44685770021435e-48
DCN	11521.008403966	-1.04343543266104	0.0613371249169258	-17.0114825902626	6.75075929845752e-65	1.80121667816872e-62
GCLM	2207.85750755887	-1.04546679801361	0.0766568510330839	-13.6382695600476	2.37120583593724e-42	3.05579070448946e-40
SLC4A7	5188.90588927911	1.44492512328109	0.0726164044186989	19.8980538192141	4.23038106580135e-88	2.16595510569029e-85
LAMC2	2018.84409495594	1.44280103138083	0.0799368915984673	18.04925113461	7.99676102974523e-73	2.85831398014139e-70
ATP2B4	17559.6767071215	1.41207857896096	0.0489344843377119	28.8565129084793	4.19787732057397e-183	1.59049175921906e-179
ME1	1662.14673481303	-1.09147138817158	0.0885353128559825	-12.3280909386635	6.3943735607308e-35	5.8237986891579e-33
ASNS	7158.43876534431	-1.26783228310179	0.0673641610212008	-18.8205755684061	5.122509297547e-79	2.02168366943188e-76
RPS6KA2	4345.62779690793	-1.0482721120853	0.067625666703447	-15.5010983726371	3.41012211476896e-54	6.15250984211268e-52
ALDH3A2	1653.65381000753	-1.15938407236713	0.0936612205609585	-12.3784856253561	3.41729981829972e-35	3.17339841950342e-33
PTGS2	655.308353154589	1.5085075372348	0.123286975875075	12.2357412575628	2.00268156463257e-34	1.77284110095325e-32
MGLL	3201.2292997808	1.43373860768901	0.0885001959441268	16.2004003764487	5.00998250146199e-59	1.09090929319191e-56
TNS1	23193.5038327868	1.08906384698491	0.0621776321161502	17.5153638039882	1.09384445624284e-68	3.34222409339748e-66
PKP1	454.56847103775	3.0366289625699	0.139507476512264	21.7667829602161	4.79099684013511e-105	3.94611496258781e-102
ATP8B1	2666.36893494434	1.32761726081511	0.0837622201420045	15.8498337145836	1.40953335264453e-56	2.72471426862225e-54
FTL	36445.4180515198	-1.54175580986617	0.0789030124845715	-19.5398852504857	5.0295161426419e-85	2.32388180015142e-82
ASAP3	1487.48075670613	-1.33543901654731	0.102047523287561	-13.0864422136357	3.93617428206948e-39	4.21281839545334e-37
PHGDH	5999.12729916959	-1.12932567694022	0.0638692938478636	-17.6818250038942	5.78915784992653e-70	1.82783010515014e-67
TGFB2	969.76537016796	-1.36822835117041	0.113742516781812	-12.0291724667481	2.49650455173803e-33	2.02110180462074e-31
CDC6	1553.11465995809	1.43114567341946	0.102100456382579	14.017035027315	1.22631952500109e-44	1.65938550583004e-42
IL11	1087.42434591741	3.15352035310063	0.118029816091756	26.717997685001	2.90849193442411e-157	6.12205235619226e-154
DSP	49761.335496371	1.57691739641341	0.0629512540233892	25.0498170509441	1.75387999017533e-138	2.55580788722165e-135
CDC25B	2763.90626036782	-1.283179159453	0.0755376009413814	-16.9872903489319	1.0199326499429e-64	2.6467950850025e-62
PLCB4	4125.28737533766	1.45445247197525	0.0894482770683134	16.2602625745878	1.88926581055038e-59	4.16165715291469e-57
CRISPLD2	5417.98798459776	-2.48068702993151	0.0953301059615505	-26.022073561232	2.78657922951454e-149	4.79899608399304e-146
XYLT1	18908.738177709	1.03554736712769	0.0592402196128288	17.4804781936264	2.01799623154038e-68	6.06808263655569e-66
WISP1	2547.46828374212	-1.94369032098297	0.0923527996222396	-21.0463605752446	2.46928438426295e-98	1.73252308798064e-95
CDK6	8077.78016299533	1.17970075893189	0.0821776794102502	14.3554888310066	9.84290493579839e-47	1.47987294526797e-44
TFPI2	3157.81946317674	1.21387172122162	0.0755582905166815	16.0653677170425	4.46210453026984e-58	9.28902288147602e-56
SERPINE1	175946.965534015	1.57914018143362	0.058590722081888	26.9520518833438	5.39699227769337e-160	1.27800777135779e-156
APBA1	341.275162893574	2.05194895446605	0.153456769483139	13.3715114776446	8.87195012560804e-41	1.05043889487199e-38
UNC5B	8930.38396417539	-1.11156601063278	0.0854363876349594	-13.0104518859356	1.06709197787557e-38	1.13567361959971e-36
VSIR	436.393804957285	-2.27437665692371	0.173099243719924	-13.1391484332749	1.96424781506647e-39	2.17606494787247e-37
DKK1	1589.55866992564	1.85014652067624	0.114409898501956	16.1712102265751	8.05013156323359e-59	1.73297377652156e-56
TRIM16L	1317.74265874063	-2.52174779810494	0.10813207064714	-23.3209979519767	2.71492033963778e-120	3.21446568213113e-117
SMURF2	8455.77115695718	1.60733025748493	0.0777155438306612	20.6822236358178	5.00784843595548e-95	2.96464627408565e-92
FAM20A	272.289998414411	-4.01475448787291	0.280990112424363	-14.2878852683957	2.60397281846994e-46	3.8538797713355e-44
CCND1	26345.3357845802	1.27229469509272	0.0718598089156876	17.7052334857373	3.82092865716891e-70	1.22684190646454e-67
KIAA1549L	2883.73329267131	1.72416877508157	0.0818051583050538	21.0765288009357	1.30619190915692e-98	9.51711520271872e-96
WNT5B	6210.43150209373	1.6238243831956	0.0704354564004468	23.0540762590317	1.33874568371707e-117	1.49183519013742e-114
SLC29A1	818.470228909449	1.98173975987367	0.10022401492928	19.773102896267	5.07561925223323e-87	2.46544951575144e-84
LAMA4	8011.60869872025	-1.00393096848947	0.0711275412626321	-14.1145180990096	3.09121811995846e-45	4.37015194511142e-43
KIF20A	1251.4496020792	-1.28567826225238	0.102015741784024	-12.6027438488294	2.03924830181783e-36	1.99131545513593e-34
HBEGF	691.901127948625	1.93221546484901	0.111514702261697	17.3270019617197	2.94274185705269e-67	8.71051589687595e-65
COL7A1	5177.32278168415	1.43922395866984	0.0907276278338005	15.8631278369394	1.14068485909062e-56	2.22774577016626e-54
KLHL24	743.489209465624	-1.85022073626767	0.136928882925935	-13.5122751075715	1.32366667350011e-41	1.62828191316792e-39
STAT1	12133.7023408057	-1.29187049608001	0.0598823448507621	-21.5734787824289	3.18794947550696e-103	2.51635478600016e-100
IGFBP2	3016.98641370438	1.74601712401178	0.0874915293318961	19.9564133504664	1.31841993197509e-88	6.93781866426002e-86
IGFBP5	4983.33403067187	2.86760275634345	0.0746829066078778	38.3970427316091	1.48219693752374e-322	2.80787387844497e-318
IL1R1	6411.95481748973	-1.1829982535553	0.0739362373408703	-16.0002496218639	1.27263804238865e-57	2.5113390703136e-55
ID2	957.107722241279	-1.76631898293371	0.120822785474198	-14.6190884111914	2.122227970753e-48	3.40707514219872e-46
EPAS1	10716.4676165401	-1.27303667643606	0.0673039674942176	-18.9147345072255	8.62537361202803e-80	3.63109061569465e-77
RGS4	2778.00923099624	1.74446909960361	0.089612497046766	19.4668060493083	2.09961748462735e-84	9.47027467351915e-82
KLF9	3057.89988697491	-1.80273129232566	0.0812744166918786	-22.180796438811	5.26388432861365e-109	4.98595123606285e-106
EGR1	3264.29352218689	-1.1709347809243	0.0962432041954752	-12.1664151844537	4.69241788533288e-34	4.04059838271573e-32
PTGIS	668.541036384657	-2.86624074776134	0.165984200753156	-17.2681540457208	8.171462421052e-67	2.34545733491529e-64
RUNX2	1597.64791060943	-1.40145825161485	0.104751288940413	-13.3789117612869	8.03146542163153e-41	9.62962537641695e-39
FOSB	2629.26314356873	-3.02534820134649	0.239270704976084	-12.6440393179302	1.20690696839795e-36	1.19704950834193e-34
WNK4	309.646362970406	2.86119383617757	0.157897936445888	18.1205270985799	2.19482261416883e-73	7.99590761592582e-71
LIF	882.463715510083	1.77014125986589	0.103128773778629	17.1643780393006	4.90711374060597e-66	1.36706415738293e-63
PODXL	3704.03623805919	2.79243844080427	0.186265186155376	14.9917356992031	8.3151466517958e-51	1.43201943792381e-48
FLNC	27702.4366981028	1.20587850375338	0.0712150346463063	16.9329202708732	2.57292323739536e-64	6.49886104122903e-62
ARHGAP22	1879.68043418499	1.53672711953805	0.0768700119076391	19.9912434173219	6.5639605420751e-89	3.55279052883059e-86
ISLR	5557.8941249952	-1.84058480051497	0.0883760939466976	-20.8267272100199	2.47828053723946e-96	1.61891539646429e-93
ADCY4	256.952211011487	2.28167346943455	0.179068611865372	12.741895107502	3.45889441193769e-37	3.48538807126317e-35
GDF15	761.996498839488	-1.96350037846784	0.160086067299358	-12.265279618595	1.39131171439864e-34	1.23741826843041e-32
AKAP12	6552.29826013924	1.7362332624447	0.0676249003799039	25.6744668412208	2.2544702471022e-145	3.55905703009201e-142
ANO1	123.195893507764	3.75034819115704	0.29178704122429	12.8530320449503	8.27039106444365e-38	8.51490697417503e-36
KRT34	1088.60927567955	1.26204572039054	0.105644971487926	11.9461030905269	6.80415550901123e-33	5.46177635435206e-31
RAP1GAP2	306.594379395392	1.84123802483562	0.150750101554916	12.2138426829841	2.6220611333935e-34	2.29964472736141e-32
BTG1	2871.42757037344	-1.32427285582149	0.0810708884605124	-16.3347519802562	5.58589646390484e-60	1.24493203073192e-57
TMTC1	1472.15881907802	-1.51058437280015	0.0942676916232278	-16.0244124661257	8.63027274882719e-58	1.73927539312534e-55
CCNB1	2087.92399777518	-1.55050221436799	0.0931409055804234	-16.6468449571729	3.18981717662435e-62	7.74716622999638e-60
FST	3538.46400285001	1.09193789615209	0.0803049868717375	13.5973858995348	4.15003157493344e-42	5.27638913795564e-40
PSAT1	10192.689881867	-1.15433750614113	0.0593603533224676	-19.4462708109289	3.13412419175694e-84	1.38076392299171e-81
ADAM19	6908.63620764165	1.47982367688231	0.0704588239101214	21.0026735440546	6.19966792919298e-98	4.19451818752257e-95
FAM129A	3032.64484166912	-2.17088716184019	0.08794447655109	-24.6847470924344	1.55958790711773e-134	2.11034523660273e-131
CKAP2	1755.29434038995	-1.36326001245619	0.111475196304033	-12.2292676546458	2.16885159053283e-34	1.91101044330484e-32
ENPP2	3885.2599888081	-2.51090452054443	0.0821307997391441	-30.5720208316407	2.88282735502498e-205	1.36530703533983e-201
CYP1B1	14590.5573003614	-2.6253544083141	0.120362841812646	-21.8120008532256	1.78496986328892e-105	1.61021281381644e-102
IDH1	2767.57435206753	-1.10294521820868	0.0765420157135075	-14.4096704003321	4.49852044121149e-47	6.81759769906483e-45
SEMA7A	10331.7724404699	1.53461956673899	0.0647211182344241	23.7112647093102	2.75936911453922e-124	3.48489923372207e-121
CCNG2	811.275027090789	-1.90031817084559	0.134670013084493	-14.1109228945668	3.2529282649142e-45	4.56470170744701e-43
KIAA1644	6973.79610534129	-1.04338097236226	0.0627561479490265	-16.6259562841515	4.52095214704705e-62	1.08411287941341e-59
AMIGO2	4502.22798105397	1.19684485514479	0.0731728659022528	16.3564026143733	3.9158718413922e-60	8.83122335277784e-58
LUM	3887.69473425125	-1.18905571758088	0.0966261459151226	-12.3057347089613	8.43652178369701e-35	7.64696022346202e-33
WDFY2	2319.43645748597	1.01107242303951	0.0746614316563006	13.5420979829843	8.82324717979842e-42	1.09246793839282e-39
WARS	9286.67807681401	-1.08178534854998	0.0682907682272759	-15.8408724433987	1.62549815851061e-56	3.11044819341666e-54
FGF7	1427.26036872758	-1.62450864729645	0.127274354655335	-12.7638333087266	2.61032406864062e-37	2.6586010299101e-35
MYOCD	227.648662640785	2.39856749306051	0.188944284749149	12.6945755265631	6.33726026053093e-37	6.35201367066127e-35
TP53	2623.11494217419	-1.07887302465439	0.0768029011052118	-14.0472952079825	8.00328073209987e-45	1.09074928193453e-42
PGD	6539.49412820863	-1.13290027175126	0.0685253217585284	-16.532578653821	2.1379815695671e-61	4.87974974143123e-59
DTL	1105.2665373193	1.2070539994836	0.0995049325652777	12.13059461843	7.27194798763242e-34	6.17756872994209e-32
CEP170	6059.94854342547	1.16712621917247	0.0687949278569782	16.965294615889	1.48353748344479e-64	3.79785595761866e-62
MBOAT2	2009.695115777	1.13839734572178	0.0926172630577446	12.2914163962286	1.00725538097311e-34	9.04333930670834e-33
EPHX1	2500.26475473271	-1.23148057431729	0.0887559192351748	-13.8749120614058	8.99032860939867e-44	1.18272767483645e-41
OSR1	380.615844794487	2.27566086080298	0.141433695401832	16.0899483983469	3.00087366547342e-58	6.3874776088459e-56
MYO10	6757.69165157585	1.56525991900915	0.0751820516317069	20.8195957018687	2.87601728937355e-96	1.81610905099642e-93
HAPLN1	2593.52318142776	1.12957077555301	0.0932619558574198	12.1118066329203	9.14572668483817e-34	7.70029539189219e-32
SCUBE3	7438.85458910373	1.51820696113569	0.0677873249457587	22.396620051765	4.24594875644192e-111	4.23343438115977e-108
PNRC1	1107.32992620443	-1.70729771847906	0.125193269711877	-13.6372963371616	2.40305737888129e-42	3.07591344496805e-40
PRPS1	3626.45785651926	1.15770259400836	0.0723178321009645	16.0085356595323	1.11400894953942e-57	2.22145110948155e-55
HMGA2	1934.62869004155	1.84215713426456	0.107824102481616	17.0848362459465	1.92482786900254e-65	5.2091341643406e-63
VEGFC	3095.15984667467	1.28973460290337	0.0716896025008437	17.9905391843705	2.31098327534641e-72	8.10727169780785e-70
SLC7A11	8179.47801900403	-1.48076044474967	0.0780059502171651	-18.9826601769134	2.372727884992e-80	1.02156720575655e-77
AKR1C2	503.077838241361	-2.4568718128322	0.170160019752657	-14.4385961896542	2.95805679818799e-47	4.55588845405474e-45
KCNE4	2507.72144601511	-1.86488266634784	0.112783943611027	-16.5350014074654	2.05373361367859e-61	4.74462555823502e-59
ZFP36L2	2905.95847843804	-1.0312664173737	0.0764814362315265	-13.4838788101707	1.94601233547051e-41	2.37840372149376e-39
LURAP1L	1120.23959175172	-1.46976969450269	0.105678087240256	-13.9079891856977	5.66497855600841e-44	7.50471005349814e-42
ANGPT1	963.381662977811	-1.24213036501731	0.102821548911776	-12.0804479038056	1.33987858973873e-33	1.09881645039006e-31
FAM167A	615.755334757593	-2.78725048679375	0.156561360792729	-17.8029270611909	6.70699338143589e-71	2.22907513364775e-68
SORBS2	2081.1637190198	-1.25266252727411	0.0879155390943163	-14.2484768924666	4.58165193186969e-46	6.72828017033639e-44
DEPTOR	960.700513185843	-2.96039861958115	0.14429054612916	-20.5169271237714	1.52022913611525e-93	8.7270365922931e-91
FMN2	661.95598710078	1.77654620252931	0.143046028677929	12.4194024744947	2.05087505522744e-35	1.92335529931825e-33
GDF6	1975.3816546121	1.3775016530048	0.07467725889509	18.4460660900794	5.60820005605944e-76	2.16819881351e-73
DGKI	5325.17507795513	1.27770088040405	0.0720863410486702	17.7245905648255	2.70878094966702e-70	8.84743901905034e-68
ACAN	1432.51804448651	3.01849661165184	0.111400419256877	27.0959178770371	1.09997262668617e-161	3.47298023999046e-158
CUL4B	3905.30008705434	-1.1103289977782	0.0764613655499522	-14.5214382425961	8.86309012739828e-48	1.41094436448263e-45
C1R	2741.3670406991	-1.32193346804676	0.107208643949375	-12.3304746646267	6.20799493114875e-35	5.6813650229798e-33
SQSTM1	11029.3487521853	-1.03491301903451	0.0797465403944332	-12.9775287293434	1.64090006418335e-38	1.73660395619493e-36
DHRS3	292.835017062811	-5.75437344120248	0.333670121473002	-17.2456958861031	1.20552406046251e-66	3.40857429871669e-64
VCAM1	2751.97855544877	-1.40240519355198	0.104147404187291	-13.46557991047	2.49352780577288e-41	3.02803786875394e-39
NEK10	721.289634308871	1.97953308855729	0.130430852393567	15.1768776499609	5.03169803106335e-52	8.74499885325359e-50
FBLN2	1027.45476390105	-2.00009189338876	0.149901085914129	-13.3427445251098	1.30562726585309e-40	1.52677795829142e-38
FAM198B	1564.56967935313	-1.26563081441574	0.098541423321918	-12.8436425185492	9.33754899080418e-38	9.56165016658348e-36
STARD4	1069.69992581821	1.50798363329651	0.115087935356977	13.1028819712429	3.16988390847008e-39	3.4314446149747e-37
ESM1	316.234638535005	2.18832858295017	0.149258026105954	14.6613796258885	1.13934192077024e-48	1.84476011513431e-46
ABCA1	1518.65079960044	-2.60993034381588	0.192445876246588	-13.5618928018581	6.73747685934771e-42	8.45263322009821e-40
NNMT	7614.58159287706	-1.22158852436782	0.0706288666478317	-17.295881731458	5.05240149964877e-67	1.47250298475917e-64
SMAD3	3650.89210473982	-1.03546019781256	0.0772348160796596	-13.4066506579699	5.52795155503008e-41	6.67016014385286e-39
IGF2	12074.5817223491	3.16552748226382	0.119321981543587	26.529290255773	4.45315159455713e-155	8.43605038072903e-152
FTH1	75652.5650975192	-1.57812030596922	0.0724133598175207	-21.7932203387059	2.69049065974703e-105	2.31675704810217e-102
DDIT4	4818.42578319343	-1.1643599831378	0.0967348086797873	-12.0366184523306	2.28116042572723e-33	1.85469112038527e-31
TNXB	584.846102027958	-2.44680454990001	0.152158918541166	-16.0805858332782	3.49062384309488e-58	7.34737534262104e-56
COL3A1	151452.58409072	-1.46612130409697	0.0688242966892462	-21.3023797499416	1.07897984213047e-100	8.17607765172784e-98
THBS3	1923.35314856009	-1.31748435752573	0.104236215505693	-12.6394108912537	1.2800944168347e-36	1.26302649127691e-34
SCN9A	315.410597118	2.14675326089781	0.15570848644837	13.7870023006718	3.0518003616869e-43	3.98712455529632e-41
FOS	2010.96066612952	-3.55627169744132	0.193905130320682	-18.3402661474708	3.94859288738901e-75	1.49604287317395e-72
ARL6IP1	1453.33795392608	-1.32942276248462	0.109635766638083	-12.1258126180041	7.70916884439389e-34	6.51975422268741e-32
HAS2	5592.85718050178	1.86462967845511	0.12929089894408	14.4219716444356	3.76433313845672e-47	5.75092959475194e-45
CHST11	1608.56331323638	1.25816039762512	0.0794490234616727	15.8360712669059	1.75445521597229e-56	3.32363996113791e-54
CTPS1	4305.20283856403	1.1333703934303	0.0662509065056327	17.1072435564929	1.31056509734703e-65	3.59816597161481e-63
MIR31HG	312.941887715727	2.11684731055459	0.164119231975625	12.8982282275668	4.60564798658697e-38	4.79392282735733e-36
NDNF	907.40802717729	-2.04881309024187	0.127840485946384	-16.0263243296895	8.36887444534058e-58	1.70473072572615e-55
CSPG4	3457.69058753222	1.51627275482921	0.0845935065902477	17.9242215619894	7.63111804818272e-72	2.5814982197281e-69
HSPB7	795.617902953923	1.73483934201279	0.109845450135737	15.7934565325102	3.45137893702186e-56	6.47355669138041e-54
HEG1	21914.4658742316	-1.75114145251025	0.056687045623075	-30.8913867932717	1.55905753609927e-209	9.84492865462153e-206
RNF152	989.95097477389	1.79422178694749	0.0953027462640997	18.8265486282567	4.57631734364221e-79	1.84454799485017e-76
TGIF1	1507.74714316369	-1.16721360165085	0.0889509578039254	-13.1219902569655	2.46378307316664e-39	2.71359921732959e-37
PDE4DIP	4509.0242067899	-1.02552686268108	0.0691288825260188	-14.8349984146654	8.70059839061539e-50	1.43325335575494e-47
KCTD12	7021.84027469641	-1.42788893260566	0.0720736720107462	-19.8115191410361	2.36829690113635e-87	1.18065832881913e-84
PER1	1557.9074725051	-1.50239439473362	0.0883616703173948	-17.0027840050672	7.83108425632658e-65	2.06044527988682e-62
GAS1	1229.62543586385	-2.10789673201381	0.134445918234228	-15.6783988662377	2.12544625357635e-55	3.90917027453887e-53
OXTR	266.128401193856	3.19136117640753	0.203568709915604	15.677071283355	2.17033010655605e-55	3.95333976332671e-53
NQO1	9614.67000434745	-1.06936388905803	0.067997514215011	-15.726514438111	9.95419778303696e-56	1.84874826276326e-53
C1S	3839.80230164243	-1.43607129109141	0.0895235977458116	-16.0412598158635	6.58057764731885e-58	1.35502677120444e-55
PLCXD1	346.314901487304	1.81692324935855	0.148927499908554	12.2000520419278	3.10625365972017e-34	2.69930593255683e-32
KPNA2	5097.90095633129	-1.05964772105865	0.0759405731354443	-13.953643978545	2.98933287915618e-44	4.01630652927197e-42
PAPPA	8277.55393139106	-2.18958109747363	0.067663688972232	-32.359765344337	1.01118188734556e-229	9.5779148369371e-226
GPC6	1684.45127900065	-2.29489746187894	0.117177930620084	-19.5847242713262	2.08733661316057e-85	9.88562619992845e-83
CCBE1	2205.57373909487	1.1527395980338	0.0776968987101684	14.8363656358261	8.52511750644344e-50	1.41666514071986e-47
KCNQ5	854.965132168796	1.60883276345648	0.128299372221154	12.5396775962651	4.52834066234385e-36	4.37677987282867e-34
THBS2	28489.3480819164	-1.163643316815	0.0660042196082375	-17.6298322095421	1.45397880866501e-69	4.51543845104097e-67
AKR1C1	2421.28654033419	-2.26353705512114	0.099364159658218	-22.7802163567528	7.20341659573164e-115	7.58119577719667e-112
TCEA1	4070.4826888195	-1.00789190974786	0.0742066208040127	-13.5822369867752	5.10433296014035e-42	6.44643223979325e-40
COL14A1	1969.78872971111	-2.16255556557274	0.120286508198781	-17.9783717887877	2.87821269363477e-72	9.91361113967584e-70
FAM180A	1687.08055756779	1.28988334517111	0.0770274936575155	16.7457525089194	6.08165271177068e-63	1.49624453210109e-60
AKR1C3	793.350920808262	-3.15440012521357	0.167232649787474	-18.862346134097	2.32663101556254e-79	9.58167346930801e-77
SLC6A9	2548.98428994178	-1.24567778000558	0.0882429314981986	-14.116459628622	3.00724202625614e-45	4.28339796581927e-43
SULF2	1007.18433504196	-2.52568116166625	0.168734007387007	-14.9684180490858	1.18097084690409e-50	2.01552357871631e-48
ENPP1	4616.89305833289	1.1100374802423	0.0833177380920115	13.3229430570527	1.70261001424568e-40	1.97878798220063e-38
SIRPA	4052.28363299801	1.05339537055026	0.0707662230952404	14.8855672166162	4.09002996492078e-50	6.917993540666e-48
TXNRD1	22198.0921143217	-1.58623084941298	0.0586749491631707	-27.034209181874	5.85741793122247e-161	1.58518464698684e-157
TGM2	4068.82261681548	1.50787993878284	0.0910208508284265	16.566313378296	1.22085006460456e-61	2.85528192887269e-59
STK38L	1943.63760754209	1.17297954141531	0.0970451269068106	12.0869494306673	1.23798567344653e-33	1.0241222968459e-31
CEBPD	637.626010999753	-3.14825230274452	0.172078279160241	-18.2954659827394	8.99288803437095e-75	3.34041707692398e-72
SLC12A8	967.128205217112	-2.85875034758871	0.141535336420405	-20.1981386407796	1.01657378378485e-90	5.66410992941769e-88
APOL6	1291.36674303864	-1.53960243084279	0.108433466222294	-14.1985909376588	9.34730089741399e-46	1.362117447697e-43
ENSG00000226380	1346.37723994298	2.01184539558161	0.119871998151824	16.783280721103	3.23461934270622e-63	8.06271431950351e-61
EMX2OS	455.880658723272	-2.44496457014708	0.172450286524423	-14.1777936089472	1.2573805628738e-45	1.8045316199304e-43
ENSG00000261786	802.524991131409	2.15821962075757	0.103838802598646	20.7843269254503	5.99996647461695e-96	3.66656015790786e-93
