## Supplementary 1 for "Magnetically controlled tension of cytoskeletal elements with magnetic nanoparticles affects the expression of signaling pathway genes associated with cytoskeletal elements": DEG_filtered_results_nanoparcticles_tubulin_vs_control.csv

	baseMean	log2FoldChange	lfcSE	stat	pvalue	padj
CFH	2390.40929784229	-1.18840135357038	0.0910870521259732	-13.0468746746445	6.62081471860794e-39	4.44914349878016e-37
ITGA3	8811.36832679428	1.16248792621186	0.0674810201301336	17.2268872635604	1.66894097139448e-66	2.44620790060842e-64
DCN	11521.008403966	-1.42356185368032	0.0611228000991353	-23.2901936981199	5.57332059361399e-120	2.81828889117576e-117
SNAI2	3867.15566472168	-1.194742807916	0.0903619532162841	-13.2217461596514	6.57203116185809e-40	4.64798861226936e-38
GRAMD1B	753.245677494717	1.45508394695565	0.108539034626092	13.4060888966655	5.56997157886427e-41	4.0820222871626e-39
RB1CC1	2424.38567826651	-1.09436881861366	0.0884272660699086	-12.3759205418436	3.52825668934209e-35	2.05074850733685e-33
IFNGR1	1176.96374481922	-1.18449698453043	0.0932529992172876	-12.7019719952433	5.76582753116916e-37	3.61069329637643e-35
RAB27B	183.497728504318	-3.59533147094143	0.300361809771072	-11.9700020241644	5.10273812863399e-33	2.71613379283894e-31
KITLG	2205.85817229138	-1.39113525444527	0.0785673821540885	-17.7062696542051	3.7512503141892e-70	6.02194762738928e-68
ELN	8110.38765256161	-1.19722873018217	0.065855833765191	-18.1795394839414	7.49606069966563e-74	1.28493915061133e-71
DKK3	1708.41845825614	-1.45192765231412	0.0859129983513049	-16.8999764899029	4.50086019001592e-64	6.06925993756347e-62
COL11A1	5611.01891534799	-2.6044495318982	0.0731992428299579	-35.5802796751374	2.82794025263438e-277	1.43001868725089e-273
BCAT1	12668.7550649692	-1.03836120105918	0.069835905502599	-14.8685864898042	5.2714590711377e-50	5.05335557497167e-48
ME1	1662.14673481303	-1.26769962273808	0.08796844406331	-14.4108451187988	4.42265326969813e-47	3.80668117813549e-45
LAPTM4A	8385.87140894343	-1.24485353349011	0.0662460360107864	-18.7913663737921	8.88617064373932e-79	1.8155613496052e-76
SLC44A1	2599.47766061795	-1.18886208597423	0.0721964884150011	-16.4670347834703	6.32979044806275e-61	7.66662702951888e-59
ASNS	7158.43876534431	-1.58749296890763	0.0671003598082929	-23.6584866823833	9.65294980949123e-124	5.57857759418798e-121
MCM2	1527.74086916433	1.1541759818806	0.0968281915397376	11.9198341260658	9.32940975447972e-33	4.90145379490549e-31
MGLL	3201.2292997808	1.06849017134898	0.0878517378579381	12.1624249832917	4.92739378810177e-34	2.76851094866485e-32
ACTB	177273.274818612	1.02142954997734	0.0606832142197845	16.8321596525506	1.41832976486782e-63	1.86289325675204e-61
MCAM	2740.33335391532	1.33304786324813	0.0865972113106546	15.3936580990584	1.80530889844668e-53	1.8630603616776e-51
FBLN1	5567.56658647688	-1.25930382915805	0.069201369440201	-18.1976720886463	5.38479833359495e-74	9.30925776868591e-72
BRINP1	437.605614329079	-2.14683900532156	0.177656834541512	-12.0841903485561	1.28025074465347e-33	7.0368564706809e-32
COL5A3	24023.7904607983	-1.49852483168752	0.123856713856376	-12.0988583099759	1.07090160617268e-33	5.90221438366618e-32
MOK	4812.76812127116	1.57840969632873	0.0704116333050824	22.4168879805661	2.69372722979638e-111	1.08972041354183e-108
TCF7	439.633078905408	1.79318376157396	0.140154323646162	12.7943520750818	1.76316844641362e-37	1.13217803700344e-35
PKP1	454.56847103775	1.4983150644426	0.121296991983611	12.352450295264	4.72500471929087e-35	2.72286810419078e-33
ATP8B1	2666.36893494434	2.09440298860802	0.0850561172404963	24.6237784718775	7.02884848144437e-134	5.07758993693483e-131
EPDR1	1322.34708709712	-1.38899638854836	0.0954749025622377	-14.5482880974182	5.98829257450713e-48	5.31250850458578e-46
PXN	6995.17608538919	1.10249645982838	0.0672244532968739	16.4002294664946	1.90517076013537e-60	2.2938029145987e-58
IL11	1087.42434591741	1.64846992887914	0.108438542429316	15.2018820241305	3.43605622061158e-52	3.47505545871552e-50
PALM	553.282729090716	-2.86918314717358	0.176187055884785	-16.2848691282397	1.26399278852004e-59	1.45265807576107e-57
GGT5	673.300023327807	-2.5401487809523	0.171126336160606	-14.8437045865828	7.64167160030526e-50	7.18921355624998e-48
MCM5	1940.27200495387	1.11730477581906	0.0911589101954569	12.256671053037	1.54726593117765e-34	8.74205251115375e-33
TRIB3	3681.25512426081	-1.36240047131297	0.0927332126751047	-14.6916129832168	7.29562520485277e-49	6.70766413720713e-47
PLCB4	4125.28737533766	1.10310100479605	0.0889235639672767	12.4050471616497	2.45368242409648e-35	1.44695727090961e-33
MXRA5	1215.97860804245	-3.83512393363936	0.147915496975304	-25.9278034557776	3.23655164670518e-148	3.85092530340621e-145
MEDAG	1184.57589363144	-1.47707286543756	0.103518056975393	-14.2687460390478	3.42685128127519e-46	2.8642529283617e-44
CRISPLD2	5417.98798459776	-2.24692911148463	0.0954148092387901	-23.5490604593816	1.28349218103446e-122	7.0165395529146e-120
WISP1	2547.46828374212	-2.3369575581231	0.0917197317719179	-25.479332668945	3.34102684865874e-143	3.21804524132478e-140
ERCC2	2244.52858990751	1.07658192868293	0.0813915382758495	13.2271972183916	6.11245173988556e-40	4.35340004727694e-38
OLFM2	367.95908573053	-2.93259518091243	0.220988092402745	-13.2703764670173	3.43848959943531e-40	2.47510068070385e-38
COMP	7284.22113563978	-1.42008844377523	0.0651374325937492	-21.8014187423087	2.2493601598091e-105	7.84444964697563e-103
SIPA1L3	4621.22622423977	1.34380385441512	0.0719165284553708	18.6856051491562	6.48394224499419e-78	1.27330776494658e-75
HBP1	1193.78220538812	-1.30631976335441	0.100050658784335	-13.0565833271548	5.82855059661735e-39	3.94294625143074e-37
CPED1	557.335644611589	2.47729649653146	0.152235362318765	16.2728058632281	1.53939128821452e-59	1.75916766026639e-57
SERPINE1	175946.965534015	1.08309346689155	0.0585644693472205	18.4940370665709	2.30624621797469e-76	4.2796736010068e-74
SFRP4	262.304341083812	-5.07222771466802	0.393253339224992	-12.8981173425359	4.61227895127338e-38	2.99976097580086e-36
MEST	1081.22631067066	-1.39635972289615	0.10932621189701	-12.7724147637309	2.33787219974798e-37	1.47315080947983e-35
RARRES2	294.460630523884	-5.00005965960944	0.328677626337845	-15.2126559855033	2.91473632615072e-52	2.97759452873993e-50
PRUNE2	2479.48056285939	1.51357030382545	0.0973798957364627	15.5429443868126	1.77631214908804e-54	1.87132634581269e-52
ECM2	301.330062787119	-3.32322977055648	0.244090245661699	-13.6147585969591	3.27225178738864e-42	2.46051438303011e-40
UNC5B	8930.38396417539	-1.91516192092658	0.0850126308812247	-22.5279690920559	2.20852518290249e-112	9.50464656905716e-110
TRIM16L	1317.74265874063	-1.81634656231704	0.109095086030389	-16.6492060129188	3.06643568050333e-62	3.85247170866713e-60
CNTNAP1	1043.73492437842	1.59562012121692	0.0951200295412842	16.7748068299788	3.73070246909912e-63	4.77600752167519e-61
SMURF2	8455.77115695718	1.38966311189084	0.0775015886780478	17.9307693634989	6.78344907824579e-72	1.13395722731965e-69
FAM20A	272.289998414411	-3.39047700184895	0.282735314270467	-11.9916997655468	3.92761841574464e-33	2.10169147341976e-31
PMP22	1941.79033325921	-1.10194808497359	0.0841658617625236	-13.0925777019045	3.63073572774333e-39	2.48104363395487e-37
NSD2	5457.83977085722	1.03734893909836	0.0690997752403726	15.0123344900878	6.09637198878907e-51	5.9859862241377e-49
CCND1	26345.3357845802	1.22119261875704	0.0718287231555133	17.0014524149774	8.01102416336381e-65	1.10985606679698e-62
KIAA1549L	2883.73329267131	1.57230962440832	0.0813022346548238	19.339070212322	2.51977460883073e-83	5.85833115089875e-81
WNT5B	6210.43150209373	1.69028965044134	0.0703982357228789	24.0103978897302	2.16560098661231e-127	1.41301971471636e-124
COL12A1	67180.8900309387	-1.59089078831136	0.0667891767608414	-23.8195897219698	2.09311808405583e-125	1.28295452988476e-122
NCOA7	2041.18918456904	-1.4779428313827	0.0925708346140126	-15.9655342586592	2.2213146276656e-57	2.45522027179192e-55
SASH1	3794.49326546459	-1.21510428170238	0.0744199775097601	-16.3276625761277	6.27425257598876e-60	7.37844807293748e-58
ADGRG6	173.951571966234	2.52231762526152	0.205359382450807	12.2824562245932	1.12529152302833e-34	6.37570634069862e-33
SLC29A1	818.470228909449	1.70760663506109	0.0979728304916153	17.4293896225365	4.93701386323952e-68	7.45231189639894e-66
LAMA4	8011.60869872025	-1.45106694350788	0.0708011947459862	-20.4949499611394	2.38831984633288e-93	6.90122079025358e-91
FAM46A	3272.35391787767	-1.57178564266919	0.0695610187506245	-22.5957823922048	4.76797091596258e-113	2.09655973298207e-110
HBEGF	691.901127948625	1.81920894252837	0.110126511799818	16.5192641880387	2.66631104026555e-61	3.24888394044887e-59
PDE4D	749.72460512484	-1.48170432508503	0.11707392869784	-12.6561425038466	1.03459422211249e-36	6.39961386259002e-35
KLHL24	743.489209465624	-2.2891751633156	0.135346495192233	-16.9134424948669	3.58160737483458e-64	4.86209210542141e-62
EVA1A	1345.16149214648	1.07244891518056	0.0856582690565565	12.520086233268	5.79721307003094e-36	3.52132819121669e-34
EFEMP1	8842.71097785716	-1.18840118487401	0.0668898875410681	-17.7665298681265	1.28391457765769e-70	2.07757921298257e-68
STAT1	12133.7023408057	-1.13724482388655	0.0599034445680559	-18.9846315531077	2.28533612569357e-80	4.86584145414778e-78
IGFBP2	3016.98641370438	-1.24053926190602	0.0785402703272636	-15.7949451502638	3.37086303594847e-56	3.62672588447499e-54
IL1R1	6411.95481748973	-1.73597438121273	0.073473727408833	-23.6271445921502	2.02792816821163e-123	1.13941397384491e-120
EPAS1	10716.4676165401	-1.25678621799297	0.0672646646720369	-18.684196585543	6.6573567895747e-78	1.29479188252623e-75
PAPPA2	734.907868956745	-2.48049155580262	0.132943059874902	-18.6583004643998	1.08115450346559e-77	2.082715442057e-75
TMEM59	4560.82591273401	-1.03685162901817	0.0653430600434215	-15.8678156231001	1.05861529451723e-56	1.15743846282162e-54
LEPR	1275.86624511417	-2.31218330086882	0.106611140908755	-21.688008224654	2.66268136364415e-104	9.12848405803901e-102
PRG4	744.269494683655	-2.34823168024675	0.131740535769552	-17.8246707934633	4.54759834927923e-71	7.47839608218463e-69
RGS4	2778.00923099624	1.69494455360039	0.0893393578540953	18.9719804833217	2.90743702032424e-80	6.12590923021859e-78
TNFAIP3	1682.25331800409	1.01599076481347	0.0784873008508973	12.9446516034939	2.51903418595608e-38	1.64894836502698e-36
CCND2	450.60756598924	-3.22727055694252	0.181482556961016	-17.782814012455	9.60364785355257e-71	1.56655633172426e-68
KLF9	3057.89988697491	-2.00322450851119	0.0808983813237027	-24.7622322688459	2.28914607699054e-135	1.78086760381875e-132
NPC2	1843.42519610252	-1.36509950053953	0.0918927860336705	-14.8553500166961	6.42315847140994e-50	6.12835973590608e-48
YPEL5	1505.6635976028	-1.1888330956965	0.0889387765776691	-13.3668703510702	9.44311690692305e-41	6.87071675094721e-39
PPP1R3C	2044.72107254373	-1.76063375308314	0.0843901503086947	-20.8630242586704	1.16093318274152e-96	3.55790840716859e-94
MXI1	550.372503910577	-2.04902382145983	0.150166974003114	-13.6449697748943	2.16303173159944e-42	1.6325239863829e-40
CD274	104.408999417784	3.79401316721978	0.315792046639008	12.0142771409213	2.98972537198152e-33	1.61692981548316e-31
KIAA1217	2688.77815481978	-1.50216935321227	0.0903543312532931	-16.6253164887159	4.56947280759313e-62	5.70535348636953e-60
PLXDC2	1540.48567249539	-1.53259167759396	0.102942569425812	-14.8878319838176	3.95383738343517e-50	3.80829851213063e-48
FMOD	1503.11619163908	-2.40511534617801	0.108365115252354	-22.1945534831678	3.87681854220913e-109	1.47955488025026e-106
BICC1	4769.72337573937	-1.10743053033995	0.0686110727594005	-16.1406969137969	1.32041948456793e-58	1.49207401756176e-56
P4HA1	7403.9020333582	-1.31225206798446	0.0706615620239607	-18.5709462174002	5.52212052762616e-77	1.04388721413359e-74
G0S2	669.737587065771	-3.70884606368605	0.268992371176839	-13.7879228598933	3.01311202498526e-43	2.3173466513071e-41
PTGIS	668.541036384657	-2.88528375002688	0.165677832360556	-17.4150259507729	6.34601237091442e-68	9.43829354606514e-66
RUNX2	1597.64791060943	-1.51886741032973	0.10434562501962	-14.55611972274	5.34042751662459e-48	4.77968262737901e-46
MT2A	7829.59032985202	1.55459778320502	0.0840467767974883	18.4968162068944	2.19036984360706e-76	4.10227878024444e-74
C3	874.656941024263	-4.10222922077855	0.15955608722816	-25.7102645975048	8.97445255013043e-146	9.55401324902569e-143
DSTN	14261.9511734496	-1.01917987201181	0.0621762590507391	-16.3917850248936	2.18920406295317e-60	2.62017932434046e-58
NR1D1	1161.4674095632	-1.50400134849078	0.124161815459784	-12.113235803788	8.98772218052462e-34	4.98067552179374e-32
WNK4	309.646362970406	3.89310568053266	0.174198223453356	22.3487105858752	1.24281081996956e-110	4.9290851873577e-108
HIVEP3	897.829640387484	1.38699131793044	0.10609112893781	13.0735843026375	4.66161872597582e-39	3.16411281779574e-37
FGFRL1	4541.97630812727	-1.02407969050918	0.0754313968121758	-13.5763055410353	5.53486224105034e-42	4.13113131179798e-40
LIF	882.463715510083	2.04893684956785	0.104029360505963	19.6957555021248	2.3447286063641e-86	6.00339563556035e-84
DOCK4	1213.83092721118	1.10318263666825	0.0894788014877884	12.3289831594224	6.32397045792357e-35	3.62365298732068e-33
PODXL	3704.03623805919	4.01541386541141	0.187728783679804	21.3894416546171	1.67552162689672e-101	5.29543374175623e-99
ARHGAP22	1879.68043418499	2.29079156089743	0.0790108359611037	28.993384679858	7.97267028448161e-185	2.01579002305262e-181
ISLR	5557.8941249952	-2.3895013336426	0.087961511767956	-27.1653054343376	1.66994865482252e-162	3.75311682678835e-159
ADCY4	256.952211011487	3.68320658606438	0.199668255158809	18.4466308033537	5.54991431069993e-76	1.011334385248e-73
GDF15	761.996498839488	-2.25502183036503	0.159142900308105	-14.1697922181841	1.40916838059785e-45	1.15397768560133e-43
COL5A1	193616.825543452	-1.00264166111933	0.064118538346753	-15.6373131230323	4.05479212478609e-55	4.31664633200254e-53
AKAP12	6552.29826013924	1.46913351192337	0.0672447074317629	21.8475708800457	8.19789896208979e-106	2.96105182689625e-103
GALNT15	312.07632783369	-3.92701253633451	0.276444366869179	-14.2054351868667	8.47743776828989e-46	7.02758744832785e-44
RAP1GAP2	306.594379395392	2.2371161398587	0.153896816185735	14.5364679744821	7.11712830366442e-48	6.28638227939826e-46
SERPINF1	1843.03091969805	-1.60838697364273	0.103749106218464	-15.5026585988698	3.32830057919893e-54	3.4701822585287e-52
CHI3L1	1969.84559242551	-2.90229157051253	0.238997371673606	-12.1436129200455	6.20255444684837e-34	3.46572013249729e-32
BTG1	2871.42757037344	-1.32221011189545	0.0809478991722089	-16.3340880420204	5.64703329023571e-60	6.67968083985951e-58
SPOCD1	1755.21468337948	1.73955073395114	0.0998274626702744	17.4255729577821	5.27771429117573e-68	7.90757977537863e-66
NREP	24841.6478016353	-1.2178155872326	0.0650969613366126	-18.707717875422	4.28327755480099e-78	8.57800545554055e-76
PSAT1	10192.689881867	-1.54220778796167	0.0591179879068318	-26.0869465042035	5.12783990045069e-150	6.48255110415101e-147
ADAM19	6908.63620764165	1.67752647188379	0.0705464034713968	23.7790502327159	5.50229106937746e-125	3.27337769000876e-122
FAM129A	3032.64484166912	-2.7369097562624	0.0871648080349869	-31.3992518077231	2.0715267539918e-216	6.98346194216537e-213
ALDH1L2	14738.7684655696	-1.34587025646218	0.0615210364979774	-21.8765861740061	4.34150716618742e-106	1.59664846273587e-103
ITM2B	4269.49218593095	-1.27708133814108	0.0754795157935387	-16.9195751286258	3.22750341192547e-64	4.41099402114976e-62
TNS3	3324.21006070386	-1.80531566864763	0.10267468148217	-17.5828708946239	3.33266265859494e-69	5.18536673810768e-67
ENPP2	3885.2599888081	-1.85745489672438	0.0826198776612889	-22.4819371476107	6.2358139915545e-112	2.62774603348277e-109
HMGA1	6708.01817193832	1.19266205014464	0.0753287873476362	15.8327525523622	1.84950166563103e-56	2.01128334358704e-54
TCF19	1756.10151373353	1.14368193848303	0.0877913702640294	13.0272706194635	8.56157735985769e-39	5.71534736824559e-37
SULF1	41566.6002869803	-1.56876228320785	0.0596859878669657	-26.2835941779915	2.9538046120794e-152	4.26761470632358e-149
ITGA11	53441.1724096876	-1.32511637962539	0.0696734772030376	-19.0189500053776	1.18839643913359e-80	2.5572015717399e-78
UACA	4509.212027108	-1.13234104572582	0.0775956623482635	-14.5928394894507	3.11939147422615e-48	2.81678264951662e-46
CYP1B1	14590.5573003614	-3.20408712865724	0.120244735995991	-26.6463816658391	1.97111303890154e-156	3.62451849435104e-153
IDH1	2767.57435206753	-1.12003185614463	0.0763814064648482	-14.6636715397495	1.10151961876843e-48	1.00816458501489e-46
SEMA7A	10331.7724404699	1.70088863677247	0.0647632427316585	26.2631790044852	5.05432634123718e-152	6.81559059361362e-149
CCNG2	811.275027090789	-2.41411413930349	0.13303500449042	-18.1464581337113	1.3695189625453e-73	2.32783697944569e-71
GLIPR1	4410.12026013246	1.81919280624202	0.0745976516160128	24.3867302365792	2.36513806394846e-131	1.64964302136157e-128
LUM	3887.69473425125	-1.94860566650144	0.0958035309016641	-20.3396017679302	5.73945681413805e-92	1.61238879138292e-89
MBNL2	1858.84303524638	-1.55627162677499	0.0962408185932157	-16.1705983960188	8.13047899840418e-59	9.23905610678209e-57
WARS	9286.67807681401	-1.32616599102743	0.0681226092242093	-19.4673399350085	2.07785207491481e-84	5.00341832372642e-82
FGF7	1427.26036872758	-2.15632052376864	0.126037720918747	-17.1085331284177	1.28187223319881e-65	1.82594575076847e-63
ARRDC4	750.590778190174	-1.61636336587838	0.118896007106718	-13.5947657554856	4.30135591588337e-42	3.22235281891011e-40
TICRR	890.130164358232	1.43826510315044	0.114302107362835	12.5830147521679	2.61843004082144e-36	1.6049389222938e-34
CDH13	5156.13286640108	-1.06152211395405	0.0679346128617354	-15.625644560815	4.86972172856076e-55	5.15706080647112e-53
SLC14A1	372.675053267019	2.39815680229212	0.149599174678449	16.0305483465852	7.81897517930082e-58	8.68980279954493e-56
PTPRF	2584.74589848765	1.31609076851778	0.0886063911743791	14.8532261733545	6.62996723490168e-50	6.29597874461767e-48
HMCN1	11752.1865268676	-1.53471595676276	0.0572282559705305	-26.8174511128394	2.02257758277238e-158	4.0910676766737e-155
KCNH1	795.006118229681	-1.44031668992358	0.11921802570724	-12.0813667344275	1.32498832676122e-33	7.26301866812984e-32
DTL	1105.2665373193	1.3885655489706	0.0997883924835725	13.9151008891059	5.12875156321737e-44	4.04850938834535e-42
CEP170	6059.94854342547	1.15683413683338	0.0686879815097419	16.8418711892023	1.20369244220525e-63	1.59131287767879e-61
OSR1	380.615844794487	2.79380369940972	0.145833005836966	19.1575541035824	8.37158436001179e-82	1.84056561793433e-79
MARCH4	1654.27149370664	1.19824683214365	0.0897863822832067	13.3455297081033	1.25773349351747e-40	9.11834242773401e-39
PTPRG	8463.41050512972	-1.27642523379832	0.0631232379194913	-20.2211622196298	6.37631806449577e-91	1.74288899311562e-88
ANK2	2013.91814886729	-1.68217877662976	0.0861017655449967	-19.5370996864246	5.31159059939132e-85	1.29442822956492e-82
HAPLN1	2593.52318142776	1.84672142343436	0.0943450576059427	19.5741194111904	2.57040835446131e-85	6.41872219576406e-83
TENM2	5024.60957900403	-1.46771576457266	0.0757442557667971	-19.377255076497	1.20083660971694e-83	2.82433977962146e-81
SCUBE3	7438.85458910373	2.66983925903809	0.0688762622880371	38.7628359952657	0	0
PNRC1	1107.32992620443	-2.09035088682308	0.124062464883753	-16.8491806831482	1.0637822208452e-63	1.41560019612078e-61
TMEM47	2348.51947388723	-1.06621430909167	0.0847153056407966	-12.5858521199528	2.52602152698762e-36	1.55300417709358e-34
CDKN2B	1470.48580450599	-1.61971647641867	0.11335061823051	-14.2894366321392	2.54661198071977e-46	2.14626335558411e-44
SERPING1	1494.29094583547	-2.81459201072432	0.110675132704296	-25.4311148489373	1.14222363946528e-142	1.05017079797565e-139
SESN3	1071.02384437635	-2.17455198552008	0.113837318801614	-19.1022769019156	2.41712846527455e-81	5.25712445882884e-79
TAGLN	32238.734698386	1.12634960696887	0.067114514132628	16.7825040756913	3.27720708802356e-63	4.24773105768607e-61
HMGA2	1934.62869004155	2.4854864980373	0.109128800475531	22.7757153675909	7.98269174848408e-115	3.84442633325208e-112
VEGFC	3095.15984667467	1.687682452321	0.0722428162055382	23.3612494773095	1.05921552449455e-120	5.49352625998748e-118
PRSS23	27751.5715803236	-1.28106348971592	0.0564490559837744	-22.6941525839537	5.11710516630388e-114	2.30008191552953e-111
SLC7A11	8179.47801900403	-1.73789891607187	0.0778522424190673	-22.3230424978257	2.20745325014626e-110	8.58656863282854e-108
FRMD4A	1877.09238632808	1.38896523858587	0.0757118110976585	18.345423500625	3.59117425122974e-75	6.37181417365122e-73
EPS8	6968.86823609914	-1.02095423954186	0.0690695650968579	-14.7815356606076	1.92721428202291e-49	1.7799891909807e-47
KCNE4	2507.72144601511	-2.54435859422419	0.111825544366137	-22.7529283103107	1.34234710335771e-114	6.31433833944567e-112
SETBP1	494.458836295991	-1.75853737312922	0.142611400720045	-12.330973290006	6.16969640719043e-35	3.54529685307502e-33
JMY	1286.13765251096	-1.71153141913499	0.101891204620959	-16.7976365133966	2.53963883458835e-63	3.31414675530442e-61
LURAP1L	1120.23959175172	-1.90414173415002	0.104319388206031	-18.2529994365892	1.95854653840868e-74	3.41513110624072e-72
FAM167A	615.755334757593	-2.21248041940355	0.157733403320695	-14.0267081849825	1.07004278750584e-44	8.65750218515227e-43
SORBS2	2081.1637190198	-1.6319150459646	0.0870027580466596	-18.7570495763986	1.69553690437253e-78	3.42956249647432e-76
DEPTOR	960.700513185843	-3.60943651725969	0.142724906443862	-25.289464937778	4.17136332870461e-141	3.51559025207117e-138
FMN2	661.95598710078	1.89081923660342	0.143100595390245	13.2132171179793	7.36098307706392e-40	5.18782594772725e-38
MMP16	2086.05537996347	-1.79953754198512	0.088016615883077	-20.4454298081132	6.59746039459352e-93	1.87953283664004e-90
ACAN	1432.51804448651	2.75068374157141	0.109584956557939	25.1009246886645	4.85903988738358e-139	3.9313519920843e-136
CUL4B	3905.30008705434	-1.62708832152778	0.0758451527740072	-21.4527660900882	4.30289001264894e-102	1.38150089342619e-99
C1R	2741.3670406991	-2.59774033505746	0.105331970283374	-24.6624109286931	2.70861393724473e-134	2.02915311513515e-131
CILP2	251.924275391496	-4.4105930085977	0.294878868460148	-14.9573044403952	1.39565591022831e-50	1.36376483556464e-48
VCAM1	2751.97855544877	-2.38830923781973	0.102640157133036	-23.2687605371077	9.18765869027662e-120	4.53265298361525e-117
KIF26B	1667.95406358393	-1.70218724065424	0.0943771369479687	-18.0360127007527	1.01616625780693e-72	1.71283290805506e-70
FBLN2	1027.45476390105	-2.55473235665495	0.148307735214037	-17.2258874627677	1.69803192004415e-66	2.47094184508871e-64
IFI16	2545.81867823806	-1.11925693513852	0.0755029010808317	-14.824025555525	1.02455893196581e-49	9.55011682805185e-48
PTPN13	4607.49840815254	-1.13026936896617	0.0677012220730876	-16.6949625775731	1.42608576804776e-62	1.81417841700012e-60
CDC25A	480.683632949514	1.6586999555109	0.136836086595702	12.1218020536624	8.09591921712073e-34	4.4987955495797e-32
PRSS12	950.847541307772	1.35929524394978	0.10214362092521	13.3076860956893	2.08850158022003e-40	1.50871862368252e-38
FAM198B	1564.56967935313	-2.19029554618605	0.0963939028609282	-22.7223453058653	2.69431711974223e-114	1.2385898268415e-111
HHIP	1003.93014906329	3.53383473793809	0.247654704223963	14.2692009385064	3.4045723018838e-46	2.85743916805824e-44
ESM1	316.234638535005	3.69398493128383	0.169437525946578	21.8014569715124	2.24748228340674e-105	7.84444964697563e-103
EBF1	2191.63231419021	-1.12007151083746	0.0854063743147254	-13.1146125780958	2.71566446105249e-39	1.87473532606514e-37
BMT2	572.319060186247	-1.74154873253155	0.141613553015289	-12.2978958966133	9.2964330769125e-35	5.28199302940194e-33
COL1A2	667553.37651921	-1.00336528484489	0.0601771995878964	-16.6735124219157	2.04232637091114e-62	2.58188346902622e-60
FNDC1	12864.1704209412	-1.08664786209038	0.0656882932893947	-16.5424888922455	1.81371338296904e-61	2.22339276347362e-59
DACT1	3643.01776962522	-1.01955655255649	0.0838993350302183	-12.1521410412761	5.58827039502536e-34	3.13113421828748e-32
VSTM4	2080.94865899637	-1.37738632997107	0.0970951602589668	-14.1859421859687	1.11951952218276e-45	9.2426617857921e-44
HTRA1	19488.9132001888	-1.15885077641904	0.0604336831653234	-19.1755775210468	5.92073640533374e-82	1.33065261411873e-79
TCP11L2	589.343565433889	-2.41614854216984	0.160011913910699	-15.0998040278318	1.6241538615915e-51	1.62632476031739e-49
NNMT	7614.58159287706	-1.20579057595027	0.0705800528777005	-17.084013496556	1.95216805606666e-65	2.76129393496926e-63
NAV2	3182.4993359817	1.54853515461257	0.0806714718690492	19.1955733388161	4.03010697178789e-82	9.26329246799474e-80
IGF2	12074.5817223491	-4.24545341391609	0.0806041642899313	-52.6703980038214	0	0
CDT1	602.596842849162	1.54200023638678	0.117086781971693	13.1697208721611	1.31081388601379e-39	9.17433649564045e-38
ANGPTL4	3172.39095173238	1.35371734254169	0.0726292809304341	18.638727042311	1.5590681946201e-77	2.97502569552648e-75
FTH1	75652.5650975192	-1.01283909220911	0.0724357922519114	-13.9825776832361	1.9914247715518e-44	1.60480274319435e-42
SCARA3	4100.4286108415	1.15328032907557	0.0825167788003855	13.9763130098115	2.17465638767636e-44	1.73860769776797e-42
DDIT4	4818.42578319343	-1.89881957288835	0.0961206942116263	-19.7545345303871	7.33285633788977e-87	1.95160112034864e-84
PXK	2076.65628387162	-1.08172273563493	0.0884425823853935	-12.2307909432276	2.12855852488726e-34	1.19928560676587e-32
TNXB	584.846102027958	-2.00904333328962	0.152996330310984	-13.1313171316331	2.17834374393105e-39	1.50895064755114e-37
SERINC2	1652.92372438634	1.37428758014694	0.0939261412274858	14.6315771327011	1.76644429269818e-48	1.60223626495094e-46
COL3A1	151452.58409072	-1.83040400037124	0.0688094934022457	-26.6010387501487	6.6027970599082e-156	1.11295646775636e-152
MN1	1434.56763883518	-1.94450158453707	0.110662099660634	-17.5715225944587	4.0709826162388e-69	6.28578361669177e-67
THBS3	1923.35314856009	-1.90097830875897	0.103036717117077	-18.4495232568305	5.26071212638891e-76	9.67349310731531e-74
SDC2	9794.53376064636	-1.29129649659279	0.0803176409825017	-16.0773708091615	3.67654410558789e-58	4.1085888189904e-56
MT1E	1279.41466581876	1.19441851445971	0.100466543583837	11.8887190884894	1.35468206847708e-32	7.00796782585318e-31
HAS2	5592.85718050178	2.92199477777405	0.130059677136281	22.4665695172554	8.81421930388717e-112	3.6384737522393e-109
GAA	1234.53402536219	-1.39898579988258	0.107255812951129	-13.0434496871515	6.9251346696458e-39	4.63823506499754e-37
MCC	912.535342814328	-1.50983153847076	0.108504746574158	-13.9148893125967	5.14395072331416e-44	4.04850938834535e-42
CXXC5	3367.67416987327	-1.16829520969839	0.0815694733958473	-14.3227013864462	1.57865455331027e-46	1.34165738024398e-44
CTPS1	4305.20283856403	1.1312625999542	0.0661032892816646	17.1135598885846	1.17587995469577e-65	1.6868456626689e-63
IL16	321.354697963242	-2.44053310841391	0.205046517560037	-11.9023387349133	1.15076230131914e-32	5.96832540225188e-31
ZMAT3	3041.71180522211	-1.06034556931396	0.0837148527610205	-12.6661582066078	9.10662877750969e-37	5.65030000867143e-35
ABLIM3	590.942015878311	1.36789218894077	0.114628335773943	11.93328141515	7.93814558677342e-33	4.19229427633593e-31
NDNF	907.40802717729	-2.17340615141555	0.127257275101469	-17.078836158346	2.13331678940926e-65	2.97590335857801e-63
CSPG4	3457.69058753222	1.30543957635757	0.0841464866563003	15.5138928341678	2.79412701158777e-54	2.92833197219616e-52
NABP1	1519.81853442582	1.30018499133483	0.0870333625314293	14.9389263325924	1.8391458671917e-50	1.78848093536955e-48
HSPB7	795.617902953923	2.19786743789152	0.111889926121665	19.6431217185865	6.62008955149516e-86	1.67380689197616e-83
HEG1	21914.4658742316	-1.85292213222239	0.0566416492026838	-32.7130681804829	1.0181615519164e-234	4.11887074212259e-231
CTSF	654.502165051874	-1.60034998666873	0.134445168568593	-11.9033655408171	1.13668665327814e-32	5.91047838968043e-31
CMKLR1	5103.10339496111	-1.82886575154585	0.0767559130272631	-23.8270340279354	1.75241607387345e-125	1.10769124769495e-122
FOSL1	2701.30714915384	1.20233631048282	0.0780686558405066	15.4010120648058	1.6112762568034e-53	1.6713479408391e-51
RNF152	989.95097477389	1.82006731957132	0.0948460076414664	19.1897093491955	4.51155672373672e-82	1.02533997585419e-79
FIBIN	686.384577696	-2.03114858483968	0.136883353088314	-14.8385361624597	8.25374252770266e-50	7.72909491240008e-48
POLE	2313.38988418925	1.10676021589775	0.0899247023450808	12.3076327976113	8.24048067179285e-35	4.69521697319307e-33
TGIF1	1507.74714316369	-1.11772740804608	0.0888441738775065	-12.5807620158317	2.69418419094529e-36	1.64638258701663e-34
ADAMTSL1	5248.44835858889	1.37008438119752	0.0655148853443771	20.912566266364	4.1149425040642e-97	1.28050680045702e-94
PDE4DIP	4509.0242067899	-1.35512970674479	0.0686726653624608	-19.7331747587237	1.11916247484259e-86	2.90221786905655e-84
KCTD12	7021.84027469641	-1.16128018516438	0.0721639848788787	-16.0922402929037	2.89181121438103e-58	3.2495925240714e-56
MSC	728.138495025745	-1.76268157686103	0.141905259849011	-12.4215379946913	1.99685335238369e-35	1.18100446662763e-33
LACC1	456.778884916641	-2.92201847942925	0.176478554756409	-16.5573572577273	1.41681880456644e-61	1.74743865609545e-59
GAS1	1229.62543586385	-2.44971060596083	0.133450401132558	-18.3567121954732	2.91744455794753e-75	5.22222575872608e-73
ARSJ	2852.19297145251	1.08314257502223	0.07882037870859	13.741910312646	5.69529656572523e-43	4.36358953162591e-41
PENK	11513.9370695738	-1.05181763538559	0.0705225233627964	-14.9146341513422	2.64724226794966e-50	2.56199853367549e-48
C5orf30	945.990074207752	1.86167119795379	0.109004551163114	17.0788391685407	2.13320674362522e-65	2.97590335857801e-63
UNC5C	518.534316512997	-1.88921745945207	0.149089027760472	-12.6717404213495	8.48115374160427e-37	5.27840913019784e-35
C1S	3839.80230164243	-2.07991168877568	0.0887844213061301	-23.4265387798622	2.2932312755116e-121	1.22066286867824e-118
PLCXD1	346.314901487304	2.32334034708661	0.152781898950343	15.2069084299165	3.18220106831576e-52	3.23449150798105e-50
PAPPA	8277.55393139106	-3.33039367372142	0.0668181107079587	-49.8426794537418	0	0
COL18A1	3797.30943455949	-1.87613320938443	0.142378988591559	-13.1770370610405	1.18972257478271e-39	8.35573559726731e-38
GAS6	17174.5238588068	1.24705971885651	0.0579938941192013	21.5032933690103	1.45022406718406e-102	4.80880036179213e-100
GPC6	1684.45127900065	-2.7931366213703	0.116144496150581	-24.0488074247531	8.59107785559551e-128	5.79239105950435e-125
TMEM119	7108.5003181082	-1.71501466932608	0.0792857483528691	-21.6308063549231	9.21582460802854e-104	3.10680807244322e-101
CCBE1	2205.57373909487	2.01933137478359	0.0795789372574126	25.3751990712278	4.73796902172061e-142	4.1667347566236e-139
GPR1	2484.53962343815	-1.5446146916188	0.0796760541367083	-19.3861845739567	1.00953635810365e-83	2.40234022533677e-81
SMTN	4361.60219802875	1.6097100100992	0.0775638436759229	20.753355349754	1.14327498845838e-95	3.45149599873845e-93
ACTG1	111475.409714182	1.03425027809569	0.0589980272446462	17.5302518812533	8.41956780298766e-69	1.29017119659872e-66
ALDH1A3	4251.23915623615	-1.43627415530269	0.0734125699805268	-19.5644173155043	3.10937244426445e-85	7.6699117597728e-83
XPOT	13831.7741060403	-1.07856318399658	0.0589523543159135	-18.2955065410413	8.98619767842766e-75	1.58055496036136e-72
SORCS2	2061.45631824589	-1.68291527953123	0.0961558743373342	-17.501949736604	1.38447642692717e-68	2.10554922462073e-66
OLFML2A	2072.01193574041	-1.86392171806859	0.0843490317014901	-22.0977251364897	3.32396523119231e-108	1.24507119872827e-105
THBS2	28489.3480819164	-1.73538283427746	0.0658792105959397	-26.3418887169303	6.35715470935034e-153	9.8912437158484e-150
KRT16	531.188735895299	-1.68567330909075	0.139648783854103	-12.0708055062753	1.50652384109338e-33	8.23579938751237e-32
AKR1C1	2421.28654033419	-1.96581751442991	0.0995526064094634	-19.7465198082754	8.59399624187482e-87	2.25754236343379e-84
SPRY4	909.051411302019	1.79268971243217	0.105554256988302	16.9835851587761	1.08641960660961e-64	1.49489859747569e-62
TCEA1	4070.4826888195	-1.47053905364784	0.0736260976401196	-19.973067985156	9.44687085877855e-89	2.54775809147352e-86
FANCA	889.182519096717	1.63954364782716	0.116511829941064	14.0719071072568	5.65242581245757e-45	4.59163120114776e-43
COL14A1	1969.78872971111	-3.5425536730668	0.117350061532526	-30.187914917155	3.41298652033138e-200	9.86206833524897e-197
ARL4C	1451.27001835299	-1.62723768752837	0.111743026577994	-14.5623197917643	4.87741621882566e-48	4.38468879369719e-46
FAM180A	1687.08055756779	1.59189889068474	0.077630523685905	20.5060949624094	1.89946200117051e-93	5.56817650690955e-91
AKR1C3	793.350920808262	-2.88693713146025	0.167534905026952	-17.2318546454293	1.53160776899913e-66	2.26130148493031e-64
RFX8	300.286017899071	2.23953471602366	0.17115714753837	13.0846695462811	4.0290858920727e-39	2.74398384979645e-37
SLC6A9	2548.98428994178	-1.56690515138451	0.0876839453618763	-17.8699207125981	2.02281650380072e-71	3.35373028052272e-69
SULF2	1007.18433504196	-3.56319801796546	0.165832550868647	-21.4867225963846	2.0723320650627e-102	6.76081623871343e-100
LAMB3	836.795201228174	-2.55630510363085	0.151554942243921	-16.8671840441639	7.84480317316705e-64	1.05083995883212e-61
PDCD1LG2	878.884467298275	1.68795090569134	0.121892273376148	13.8478909198985	1.31002313423676e-43	1.01914761293103e-41
KIF13B	1130.90327318129	-1.45193328142166	0.100171576410314	-14.4944637336482	1.31323987087923e-47	1.1449527098394e-45
TXNRD1	22198.0921143217	-1.19185552122808	0.0587308122887226	-20.2935303426228	1.46675057138332e-91	4.06410463114664e-89
SMOC1	2032.33315488231	-1.21493374576984	0.0916036556367206	-13.262939533636	3.79714676643945e-40	2.7235775760557e-38
TGM2	4068.82261681548	2.36056412615253	0.0920128719031033	25.65471631663	3.74556102744052e-145	3.78807314510197e-142
COL5A2	71788.1706938691	-1.02967046556216	0.058205690998446	-17.6902025884316	4.98957159557139e-70	7.94677674516712e-68
LGR4	2790.94771201762	-2.28007316834679	0.0882801559242862	-25.827697566623	4.33315337802438e-147	4.86926074318328e-144
SAMD9	924.444835226756	-2.00685007218439	0.131577777300754	-15.2521961789736	1.59187473847882e-52	1.63445940787874e-50
MEG3	11904.4874367403	1.20879168799693	0.0702384512254339	17.2098283334474	2.24095072384826e-66	3.2376935922342e-64
CEBPD	637.626010999753	-2.51706494414366	0.173388050864355	-14.516945842553	9.46336509942721e-48	8.32241242896149e-46
NPTXR	450.119118836608	-2.25962079732752	0.180489630806426	-12.5193939797624	5.8479942536399e-36	3.54153831641839e-34
SLC12A8	967.128205217112	-2.71324404808687	0.141610771479681	-19.1598705362337	8.00721517910366e-82	1.77980155415088e-79
APOL6	1291.36674303864	-1.56968313269943	0.108143153320363	-14.5148637200305	9.75513719389691e-48	8.54186839917545e-46
ENSG00000226380	1346.37723994298	2.50004539260317	0.121208980425739	20.625908936961	1.60682909710545e-94	4.77960766869882e-92
EMX2OS	455.880658723272	-2.1765395400475	0.173074952845225	-12.5757049432445	2.87226698095206e-36	1.74992000673847e-34
LINC01614	778.192446662912	-2.36743060765972	0.157001222271016	-15.0790584519977	2.2241814091039e-51	2.2053194785267e-49
RBM14	1297.97077438339	1.22028854869057	0.098489263960275	12.3900666897335	2.95797314472994e-35	1.72921742192059e-33
LINC00968	966.773158443056	-1.99328574029935	0.120089778664243	-16.5982963951691	7.16971125277655e-62	8.89703984723382e-60
FOXD1	2465.68511523906	1.05023784738215	0.0806783552317235	13.0175912035597	9.71886399577742e-39	6.46656125140099e-37
CHMP1B	2515.11908357675	-1.05758593262919	0.0760024670810792	-13.9151526686754	5.12503865110245e-44	4.04850938834535e-42
CCPG1	653.730329659002	-1.48720358946327	0.124291903917297	-11.9654099952709	5.39305414992455e-33	2.86313139870141e-31
ENSG00000261786	802.524991131409	1.90022283126192	0.101597782361293	18.7033888643801	4.64562154278409e-78	9.21244970057783e-76
SPON1	233.020442587881	-4.31924446605555	0.318204454684406	-13.5738026368593	5.72719661003013e-42	4.25897080261321e-40
TXNIP	4003.46738469578	-1.31669729978111	0.0744770034573723	-17.6792464607512	6.06007258907417e-70	9.57633502025025e-68
UHRF1	2612.47889314256	1.64381792909924	0.0868504757906718	18.9269881843962	6.83607743846622e-80	1.42549833348305e-77
MYO19	2143.56625476448	1.11402455284339	0.0812782315507453	13.7063089536817	9.30735416577636e-43	7.10414538532674e-41
SLFNL1-AS1	277.012579122046	2.63076330395934	0.189649330759886	13.8717246900815	9.39893362242719e-44	7.36869110003236e-42
ENSG00000281508	11743.4499479262	-1.28276935249018	0.0695431000033458	-18.4456740126405	5.64902613232495e-76	1.02020403195122e-73
ENSG00000282057	700.260128792762	2.14831860746048	0.131741624078132	16.307060296952	8.79235408943692e-60	1.02799390848e-57
