## Supplementary 1 for "Magnetically controlled tension of cytoskeletal elements with magnetic nanoparticles affects the expression of signaling pathway genes associated with cytoskeletal elements": DEG_filtered_results_nanoparcticles_vim2_vs_control.csv

	baseMean	log2FoldChange	lfcSE	stat	pvalue	padj
CFH	2390.40929784229	-1.35318278543945	0.0908544726382907	-14.8939589449463	3.60760036480478e-50	2.66622087338497e-48
TFPI	2822.47701589673	-1.67884259132437	0.0770212672269857	-21.7971302182906	2.47027238772144e-105	7.01163546572818e-103
DCN	11521.008403966	-1.24975967695112	0.0611758240660044	-20.4289798467236	9.24124956228834e-93	2.05670309860701e-90
SNAI2	3867.15566472168	-1.7290749607936	0.0899854752939472	-19.215045040829	2.76993655466329e-82	4.67665581233453e-80
GRAMD1B	753.245677494717	1.39170759234631	0.107972492322829	12.8894643663982	5.16009507433457e-38	2.45292383570006e-36
RB1CC1	2424.38567826651	-1.33777089243322	0.0881121166541787	-15.1825985259631	4.61145043298827e-52	3.65648812672369e-50
TOMM34	982.604860590385	1.27074098124468	0.0977845275078802	12.9953174968532	1.30066859328888e-38	6.33818193144068e-37
SEC63	5039.42480326158	-1.11328975883881	0.074734014045139	-14.8966942705151	3.46293760431557e-50	2.56900124926213e-48
IFNGR1	1176.96374481922	-1.2876080271965	0.0929160646231098	-13.8577546565209	1.14190668720468e-43	6.77704317239506e-42
ARNTL2	1435.80446043584	1.42398226390403	0.0987249302912113	14.4237353189683	3.66934205709398e-47	2.47807117890295e-45
ANK1	314.317704234696	-2.43954832714689	0.195537242951514	-12.4761313513651	1.00764746631025e-35	4.40508384546568e-34
KITLG	2205.85817229138	-1.57505963622024	0.0782787819765003	-20.1211566717157	4.81707725870019e-90	1.02546150121351e-87
ELN	8110.38765256161	-1.24097237039854	0.0658175862858359	-18.8547231891669	2.68741792045223e-79	4.17722856921086e-77
DKK3	1708.41845825614	-1.44611882638454	0.0858508529288226	-16.8445481558988	1.1504432730878e-63	1.23122576521446e-61
COL11A1	5611.01891534799	-2.70564765266904	0.0731288321537264	-36.9983708611866	1.21631425748861e-299	7.94050491097145e-296
BCAT1	12668.7550649692	-1.11151759473451	0.0698048344921929	-15.9232179664981	4.37295765613755e-57	4.07830360454543e-55
TNK2	1068.21619880614	1.34500677301439	0.110669156017786	12.1534022794773	5.50270542634723e-34	2.23590219450229e-32
MCM10	865.925313878637	1.53633835230258	0.126397589920135	12.1548073287895	5.40891577877343e-34	2.20236206917417e-32
LAPTM4A	8385.87140894343	-1.27838091107503	0.0662152847516736	-19.3064322817508	4.7422145674883e-83	8.21913914196976e-81
SLC44A1	2599.47766061795	-1.30513657647626	0.0719827137486295	-18.1312499697348	1.80606714330529e-73	2.45637673622459e-71
ASNS	7158.43876534431	-1.61445147306662	0.0670655267171564	-24.0727472383159	4.82457244268248e-128	1.92835206714156e-125
ADGRL1	459.587096246624	-2.01727520409578	0.150467197229627	-13.4067440693883	5.52099496973725e-41	2.97875169372738e-39
TFRC	5566.68581003169	-1.32573803854738	0.0611709697398203	-21.6726666944495	3.71600008294746e-104	1.01080363367397e-101
PVR	4535.43045577613	1.07668736648585	0.0579629767282284	18.575432582321	5.07941280152308e-77	7.31472792042863e-75
MCM2	1527.74086916433	1.34605852426539	0.097235250980661	13.843318248164	1.39610065488352e-43	8.26061369362347e-42
CA12	2388.41976927364	1.08383726795375	0.087882959072883	12.3327352582075	6.03623357800525e-35	2.55333984071777e-33
MGLL	3201.2292997808	1.37189376534244	0.0881902621259558	15.5560685757239	1.44719549694259e-54	1.24312823717634e-52
FSCN1	7317.79187384198	1.01718302900342	0.0695959924630783	14.6155402488592	2.23573847372477e-48	1.58648326115578e-46
ACTB	177273.274818612	1.08265074170393	0.0606841862326034	17.8407392257699	3.41152757261466e-71	4.42481904037471e-69
MCAM	2740.33335391532	1.35085263682634	0.0865417414573678	15.6092610811604	6.29619595687137e-55	5.4562388413861e-53
FBLN1	5567.56658647688	-1.37683255132538	0.069110009188093	-19.9223320543646	2.60568192913089e-88	5.26105985381738e-86
SLC1A3	673.299389296219	-1.51538358618574	0.123184954648257	-12.3016937459025	8.86945365191758e-35	3.71171473873516e-33
COL5A3	24023.7904607983	-1.75698638874329	0.123834544102156	-14.1881766633216	1.08441748069548e-45	6.89555725955225e-44
MOK	4812.76812127116	1.85235778520402	0.0707690029662992	26.174705133067	5.15885923256535e-151	3.88600992576124e-148
TCF7	439.633078905408	1.73956880738539	0.139308484405092	12.4871705755332	8.7718022978586e-36	3.84330532446444e-34
AACS	965.876558118287	1.13099585835137	0.0943663924214613	11.9851551948716	4.25047573456888e-33	1.66964324588849e-31
ATP8B1	2666.36893494434	2.23603847980101	0.0852995179466871	26.2139638491105	1.84202429061697e-151	1.56852372746667e-148
ATRX	3294.61193783561	-1.01238178204483	0.0843260712150043	-12.0055608835799	3.32204016848777e-33	1.31438700403703e-31
EPDR1	1322.34708709712	-1.4764913357102	0.0952088492247556	-15.5079212461093	3.0664677302309e-54	2.58865390071432e-52
ARHGAP28	186.056950180263	-3.25730344762474	0.262142478509161	-12.4256986740549	1.89562998643464e-35	8.17751393927807e-34
PXN	6995.17608538919	1.22157570379467	0.0672929749051503	18.1530940713572	1.21367790390727e-73	1.67393533436788e-71
BIRC5	1558.01680572176	1.12960761080799	0.0903621383414696	12.5008950821783	7.38154535380851e-36	3.24870934279415e-34
ICAM1	228.62361558659	2.7897003981716	0.21310729383134	13.0905908850753	3.72697133403909e-39	1.89100346054807e-37
P3H2	655.747839260294	1.40968182737089	0.10837980570857	13.0068680060333	1.11832382738553e-38	5.48931633066306e-37
PHGDH	5999.12729916959	-1.00888699088054	0.063853438788109	-15.8000416270207	3.10911204572713e-56	2.79320914750302e-54
TGFB2	969.76537016796	-1.37825934989681	0.113354740098274	-12.1588153146654	5.15001157058261e-34	2.10131201270542e-32
IL11	1087.42434591741	1.61284644003447	0.108175564103385	14.9095265035368	2.85771856744292e-50	2.13619916577746e-48
JAK2	1063.40762019477	-1.66183502152097	0.0972053669925375	-17.0961241435213	1.58607898507741e-65	1.75499191653905e-63
PALM	553.282729090716	-2.48498109382637	0.176974108139863	-14.0414952217897	8.68604519698685e-45	5.33279608724099e-43
GGT5	673.300023327807	-3.08659127686527	0.169901746990964	-18.1669190077806	9.43496774445895e-74	1.31052371117183e-71
MCM5	1940.27200495387	1.24484437385042	0.0913522739398984	13.6268570026994	2.7726662597277e-42	1.55150481990763e-40
RANGAP1	3131.40048491356	1.06868628603376	0.0809448482995644	13.2026473393183	8.47050180542467e-40	4.34279523191733e-38
MYBL2	1082.53062787878	1.38107675469792	0.107005678563027	12.9065744289866	4.13281184396548e-38	1.98872530624236e-36
PLCB4	4125.28737533766	1.37155219400363	0.0891673460720289	15.3817765630895	2.16913221088046e-53	1.80010399788533e-51
LAMA1	1074.15947523758	1.15646225458551	0.0911995197185	12.6805739564758	7.57749574505259e-37	3.45932993395932e-35
MXRA5	1215.97860804245	-4.14865538022426	0.147497982480589	-28.1268618760275	4.59905208123038e-174	5.62952718818106e-171
MEDAG	1184.57589363144	-2.05576328195903	0.102455385200818	-20.0649607429579	1.49408423558786e-89	3.14641287677293e-87
ZNF423	866.126175759294	-1.92684985722137	0.121038888458305	-15.9192626581755	4.65834162717555e-57	4.32386828285465e-55
CRISPLD2	5417.98798459776	-2.41591081995904	0.0952843363100831	-25.3547530844625	7.96473854872893e-142	4.45684012791017e-139
WISP1	2547.46828374212	-2.38738778366629	0.0916249346487702	-26.0560926217079	1.14761626994229e-149	7.4920215489399e-147
TRPS1	2350.05910331012	-1.02853069949291	0.0815570030358515	-12.6111880182844	1.83210261453664e-36	8.26767965569128e-35
ERCC2	2244.52858990751	1.17500694048	0.0815204203274441	14.4136516440953	4.24651464540004e-47	2.85800650619106e-45
OLFM2	367.95908573053	-3.30956805349777	0.220001476682065	-15.0433901781513	3.81501501620541e-51	2.88482892248583e-49
LIG1	837.347366420585	1.39020214513708	0.108770312146592	12.7810807719617	2.09142907473268e-37	9.70631242384825e-36
COMP	7284.22113563978	-1.26742502991976	0.065200786228501	-19.4387997941923	3.62548303982995e-84	6.69859295613864e-82
SIPA1L3	4621.22622423977	1.39769380962445	0.0719326126876458	19.4305997989212	4.25362558711498e-84	7.78572496482681e-82
TFPI2	3157.81946317674	1.10113321496502	0.0751355746773832	14.6552843934855	1.24633695155518e-48	8.87618516225751e-47
HBP1	1193.78220538812	-1.37206126802933	0.0998167199317936	-13.7458060029109	5.39686554821297e-43	3.08156302512394e-41
CPED1	557.335644611589	2.51805538225335	0.152179070889948	16.5466602439329	1.69234100210015e-61	1.74444729084903e-59
SERPINE1	175946.965534015	1.09686441032222	0.0585636452338107	18.7294422323452	2.84884981989023e-78	4.29190182481156e-76
SFRP4	262.304341083812	-5.30846677559254	0.392691077467837	-13.5181751768407	1.22168738837254e-41	6.73992887359893e-40
RARRES2	294.460630523884	-5.0646334544126	0.328485403645517	-15.4181385175886	1.23616390678521e-53	1.03022426018674e-51
PRUNE2	2479.48056285939	1.82355011759793	0.0981196814276164	18.584957585122	4.25336119363268e-77	6.17052436868859e-75
ECM2	301.330062787119	-3.67014488877407	0.242894726011887	-15.1100229677052	1.39091256090237e-51	1.06827539236364e-49
APBA1	341.275162893574	2.04510808776248	0.151812822602631	13.4712473735867	2.30931392812025e-41	1.26334953302333e-39
UNC5B	8930.38396417539	-2.25522891743178	0.0849004601199308	-26.5632119572266	1.80731773399296e-155	1.68553894382153e-152
DKK1	1589.55866992564	1.39645473570098	0.112875955105875	12.3715873269125	3.72388616407993e-35	1.58893922709162e-33
CNTNAP1	1043.73492437842	1.73411774035016	0.0955998803865013	18.1393296031259	1.55921468630872e-73	2.13546990429065e-71
ABCC3	1646.82840310626	1.32167702656524	0.103278329431891	12.7972347522996	1.69893857808219e-37	7.9034945491068e-36
SMURF2	8455.77115695718	1.35933115521244	0.0774612044297899	17.5485414307562	6.10272099088305e-69	7.37788830903978e-67
PMP22	1941.79033325921	-1.08779785710447	0.0841225807266706	-12.9311042018423	3.00472231355317e-38	1.45662095324106e-36
NSD2	5457.83977085722	1.27680526317291	0.0693360730566823	18.4147328639325	1.00081915818263e-75	1.42036545021789e-73
LPXN	408.308869580419	1.79620109841211	0.139328856802498	12.8918096339387	5.00552950798288e-38	2.3852383312371e-36
CCND1	26345.3357845802	1.44782272161216	0.0718675276064571	20.1457148983943	2.93442657211484e-90	6.31546641921639e-88
KIAA1549L	2883.73329267131	1.27102532334378	0.0807482162929949	15.7405993803239	7.96852960241686e-56	7.06170372232281e-54
CORO1C	14575.9467047736	1.14424151775108	0.0594492478571382	19.2473674435847	1.48520656440345e-82	2.52937135337752e-80
WNT5B	6210.43150209373	1.84319955232659	0.0705170080080751	26.1383686629972	1.33636302634555e-150	9.34738209677774e-148
FOXM1	2703.17071338463	1.28591142610476	0.0856495451929191	15.0136398647342	5.97754573047609e-51	4.48544954526338e-49
ST8SIA1	162.624425007299	-4.36430454322403	0.330372916464467	-13.2102370555349	7.65828688329547e-40	3.94704075287742e-38
COL12A1	67180.8900309387	-1.66605881366893	0.0667828210391332	-24.9474159333979	2.27781104774121e-137	1.14386998384645e-134
NCOA7	2041.18918456904	-1.52781692651488	0.0924612556911466	-16.5238608874006	2.47063451468316e-61	2.53337052199318e-59
SASH1	3794.49326546459	-1.56848450511967	0.0740801233075394	-21.1728117488168	1.70100266606591e-99	4.3265113266105e-97
ADGRG6	173.951571966234	3.07825903499801	0.215165925167951	14.3064429583598	1.99457371118511e-46	1.3108632930725e-44
SLC29A1	818.470228909449	1.71013882917789	0.097732173026491	17.4982175901721	1.47823203953906e-68	1.77614567450138e-66
LAMA4	8011.60869872025	-1.83410813641059	0.0706221594090002	-25.9707172898603	1.06106945392095e-148	6.49407664220054e-146
FAM46A	3272.35391787767	-1.68685147720926	0.0694058854200522	-24.3041561533325	1.77169086089002e-130	7.88603761602978e-128
HBEGF	691.901127948625	1.60464584156809	0.108687512464777	14.7638473379186	2.5056955323589e-49	1.81755729634255e-47
LMNB1	1629.32026626316	1.34647276168686	0.103577224260943	12.9996992224341	1.22825403520087e-38	6.01383881985226e-37
PDE4D	749.72460512484	-1.55238295331853	0.116762338099692	-13.2952369623936	2.46690458169022e-40	1.28495548490433e-38
PDGFRB	21534.0009380479	-1.80793216784936	0.122302740208237	-14.7824338585636	1.90168096867723e-49	1.38971723028148e-47
KLHL24	743.489209465624	-2.31179852198033	0.135189870809456	-17.1003826554336	1.47433113895634e-65	1.64061223616249e-63
EVA1A	1345.16149214648	1.23229746057164	0.0860622878622566	14.3186695494773	1.67295322558592e-46	1.10691854469934e-44
EFEMP1	8842.71097785716	-1.07275194041781	0.0669313434476619	-16.0276469163758	8.19267474038124e-58	7.82700169709105e-56
STAT1	12133.7023408057	-1.05502162473895	0.0599214987142736	-17.6067295941587	2.18722833690448e-69	2.67730418614214e-67
IGFBP2	3016.98641370438	-1.17077257520143	0.0785665062154649	-14.901675428848	3.21417485789084e-50	2.39352146736852e-48
IL1R1	6411.95481748973	-1.95453457742352	0.0733417470365371	-26.6496866573115	1.80471588495614e-156	1.7672680303433e-153
ODC1	4435.20406742875	1.11083350936411	0.0687440759923639	16.158970694253	9.81874243765112e-59	9.51980547729689e-57
EPAS1	10716.4676165401	-1.61792426210839	0.0671096798855433	-24.1086571246917	2.02818685873739e-128	8.27542492257745e-126
NFE2L2	4429.20448968276	-1.0092300348877	0.0633623937723821	-15.9279025744068	4.05740133089022e-57	3.80211507490359e-55
DHCR24	7364.9520088402	1.41496854375068	0.0585426773002355	24.1698639181469	4.6168545428723e-129	1.92385311110966e-126
PAPPA2	734.907868956745	-2.62039341946632	0.13250225345945	-19.7762177702755	4.77166947872249e-87	9.43971179199798e-85
LEPR	1275.86624511417	-2.32377652675927	0.106538359694352	-21.8116416793533	1.79903815997339e-105	5.18149446515866e-103
PRG4	744.269494683655	-2.53537299595959	0.131321085289726	-19.3066710526032	4.72034594936803e-83	8.21913914196976e-81
RGS4	2778.00923099624	1.68877338732022	0.0892596815125126	18.919778322125	7.83834710879691e-80	1.23801635585313e-77
CDC20	1557.58979939096	1.52748106476433	0.105342288449946	14.5001697536704	1.2085065680842e-47	8.39312097018759e-46
STMN1	2145.21106819202	1.24163918434088	0.096708683674467	12.8389627194222	9.91946169818805e-38	4.67001580189935e-36
CCND2	450.60756598924	-3.26037883813107	0.181298551681536	-17.983479779023	2.62489466635786e-72	3.47355148923099e-70
KLF9	3057.89988697491	-2.51176620925592	0.0803868815174925	-31.2459715048076	2.53232739286283e-214	6.19945399865233e-211
NPC2	1843.42519610252	-1.27262046163297	0.0919695290742788	-13.8374141353398	1.51561368893535e-43	8.94075123427676e-42
TGFB3	569.328506218325	-3.01453363139469	0.241704564735394	-12.4719764175527	1.06159890988254e-35	4.63060459912018e-34
YPEL5	1505.6635976028	-1.19544610789603	0.0888443918695841	-13.4555044245318	2.85782394657623e-41	1.55042886409129e-39
PPP1R3C	2044.72107254373	-1.63533215891557	0.0844969057298805	-19.3537520077173	1.89529503775054e-83	3.34408588417517e-81
MXI1	550.372503910577	-2.04936490705552	0.150023040074737	-13.6603344795212	1.75177264044951e-42	9.88716632945352e-41
CD274	104.408999417784	3.69232926667405	0.309949466383353	11.9126814759774	1.01654696018499e-32	3.94239053766791e-31
ACAT2	1025.7897220349	1.41607388552747	0.105951096727952	13.365353726951	9.6375767845633e-41	5.14310466827445e-39
KIAA1217	2688.77815481978	-1.70909436945852	0.0901009087765382	-18.9686696024043	3.09644290907415e-80	4.97080609624731e-78
PLXDC2	1540.48567249539	-1.73706419311702	0.102573753673428	-16.9347823483915	2.49278696394358e-64	2.68248531257336e-62
FMOD	1503.11619163908	-2.45071242771549	0.10825249395143	-22.6388542033504	1.79652630140171e-113	5.49765118952383e-111
BICC1	4769.72337573937	-1.11881176445291	0.0685675634865506	-16.3169246151259	7.48106783906219e-60	7.43739663086462e-58
P4HA1	7403.9020333582	-1.39293157414236	0.0706032254837407	-19.7290076281733	1.21532650978934e-86	2.38021696942242e-84
G0S2	669.737587065771	-4.09746663885348	0.268546753341372	-15.2579265542073	1.45808320523148e-52	1.18002312291151e-50
PTGIS	668.541036384657	-2.52487208367637	0.166523822061105	-15.1622275565467	6.28993294552045e-52	4.94732276056298e-50
HIST1H2BJ	1890.17880658947	1.30022824478712	0.10352144914841	12.5599888282388	3.50382237870709e-36	1.55254211056512e-34
ATXN1	3046.06574711537	-1.05672316263458	0.0745439131698905	-14.1758477345593	1.29272562282907e-45	8.16710687842173e-44
RUNX2	1597.64791060943	-1.77033347669882	0.103892247222039	-17.0400922497638	4.14077940615252e-65	4.53056785863113e-63
MT2A	7829.59032985202	1.98266559042594	0.0843924923674503	23.4933882719482	4.76558859221033e-122	1.76101985997055e-119
C3	874.656941024263	-4.16947748633895	0.15941867600988	-26.1542599066658	8.8148111329677e-151	6.39400281626565e-148
DSTN	14261.9511734496	-1.13528674906305	0.0621306846256421	-18.2725613906161	1.368728430917e-74	1.92852851219493e-72
NR1D1	1161.4674095632	-2.03110203029797	0.123440425115469	-16.454107545385	7.83684638303459e-61	7.91157919648106e-59
WNK4	309.646362970406	4.18359284400001	0.179715153712795	23.2790210372903	7.23275583518352e-120	2.48514952687841e-117
HIVEP3	897.829640387484	1.34414417907174	0.105674169526921	12.7197042104911	4.59596654552574e-37	2.11792952456757e-35
FGFRL1	4541.97630812727	-1.00748166762897	0.075412930942007	-13.3595346984157	1.04213530599077e-40	5.53122492353095e-39
PKMYT1	511.133698384146	1.74024966853257	0.134955910337332	12.8949496482421	4.80576921067335e-38	2.30688700958425e-36
CHTF18	610.776153273439	1.57948529931743	0.129981251458654	12.1516394217811	5.62266748002276e-34	2.27991599578149e-32
TUBA4A	409.323494547966	2.17071331804859	0.151188755109835	14.3576373551831	9.54251641002697e-47	6.3568089758632e-45
LIF	882.463715510083	2.48256766264162	0.106384176485066	23.3358732911761	1.9176661369481e-120	6.7066948735944e-118
PODXL	3704.03623805919	4.35752310424215	0.188356397682582	23.1344576444143	2.08444240942229e-118	6.91928891331109e-116
FLNC	27702.4366981028	1.11627952585885	0.0711648900620605	15.685818173616	1.89110641701294e-55	1.66086633081608e-53
ARHGAP22	1879.68043418499	2.17168371275074	0.0783746614868061	27.7090027765713	5.43911481283169e-169	6.26618021231227e-166
ISLR	5557.8941249952	-2.63875841365286	0.087829712370481	-30.0440288648802	2.61288011055851e-198	4.65211426957167e-195
ADCY4	256.952211011487	3.71550467777494	0.199075502813607	18.6637965257521	9.75479957173409e-78	1.45837976803368e-75
GDF15	761.996498839488	-2.04506280412362	0.159514324841425	-12.8205589445126	1.25790436073589e-37	5.87972718496715e-36
LSP1	1515.14348617783	-1.93663224682425	0.11637096634928	-16.6418850644547	3.46535038036014e-62	3.62935225664991e-60
COL5A1	193616.825543452	-1.03287235151407	0.0641170966305654	-16.1091566180133	2.20004028150327e-58	2.1225511779922e-56
AKAP12	6552.29826013924	1.1640162644101	0.0669666140266668	17.3820385176796	1.1286905243194e-67	1.33165083848165e-65
GALNT15	312.07632783369	-3.94849937096135	0.27627210242525	-14.2920669017954	2.45221823234355e-46	1.60088980268161e-44
KRT34	1088.60927567955	1.42802078313809	0.105710917254444	13.508735145121	1.38887153176716e-41	7.64074408698309e-40
RAP1GAP2	306.594379395392	2.22855612190722	0.153183985737437	14.5482317304829	5.99322823908721e-48	4.19204910937582e-46
SERPINF1	1843.03091969805	-1.62148466814186	0.103682866318662	-15.6388873660026	3.95579421020822e-55	3.44329909364124e-53
CHI3L1	1969.84559242551	-3.21084744817934	0.238821478215921	-13.4445505997429	3.31413073217909e-41	1.79301796656706e-39
BTG1	2871.42757037344	-1.45993516663506	0.0807494224396088	-18.0798217811022	4.5956488081767e-73	6.2072953040097e-71
SPOCD1	1755.21468337948	1.41883714864522	0.0987132071855518	14.3733264179962	7.60871634867234e-47	5.0858945286262e-45
NREP	24841.6478016353	-1.40048957722545	0.0650674627884532	-21.5236543305632	9.34952715624728e-103	2.44147319140137e-100
PSAT1	10192.689881867	-1.44780772279983	0.0591414896096447	-24.4804067729083	2.38869747758002e-132	1.11387238329535e-129
ADAM19	6908.63620764165	1.52485358590149	0.0703750169595698	21.6675412920684	4.15350006776412e-104	1.11433286064603e-101
TBX3	1221.30473344076	1.54556532504519	0.0969228691910127	15.9463430864725	3.02075214235327e-57	2.84429955326869e-55
NT5E	8935.38411338368	1.00076325383921	0.0764849336136619	13.0844495321685	4.04076865922844e-39	2.03965088121106e-37
FAM129A	3032.64484166912	-2.727381875938	0.0871364155713472	-31.3001385018509	4.64609866506625e-215	1.29991203364746e-211
DOCK10	9716.52724238563	1.13085675320289	0.0634995612302803	17.8088908221248	6.02928080916087e-71	7.71787350636703e-69
GCC2	1362.0766602481	-1.33563562142161	0.097619936937513	-13.6819963556887	1.30071894369535e-42	7.36259552377846e-41
ALDH1L2	14738.7684655696	-1.44944233195691	0.0614819414481114	-23.5750904707554	6.94309633301714e-123	2.61501041696425e-120
ITM2B	4269.49218593095	-1.26508393155768	0.0754587790308525	-16.7652319293482	4.38300594604899e-63	4.66528105724834e-61
TNS3	3324.21006070386	-2.27144067158183	0.102367028995346	-22.1891823360927	4.36863978869916e-109	1.27701209345781e-106
ERMN	398.869754089541	-2.17025064292891	0.166226161999615	-13.0560112609346	5.87250177980618e-39	2.92653810069985e-37
ENPP2	3885.2599888081	-2.05186787415906	0.0823888864650559	-24.9046681196418	6.62240254972445e-137	3.24249384840883e-134
HMGA1	6708.01817193832	1.33745878216623	0.0754160821910412	17.73439753577	2.2752191715639e-70	2.83822722771204e-68
TCF19	1756.10151373353	1.40382503746912	0.0883735685991676	15.8851233431162	8.03397694606672e-57	7.35259058358489e-55
SULF1	41566.6002869803	-1.84392502362082	0.0596576929853174	-30.908419875952	9.20545178910519e-210	2.00320859210695e-206
ITGA11	53441.1724096876	-1.50871876532744	0.0696576556794026	-21.6590516952118	4.99408523080342e-104	1.32174539520655e-101
UACA	4509.212027108	-2.35110601199837	0.0769168041418989	-30.5668707667698	3.3749289570818e-205	6.60979836244471e-202
CYP1B1	14590.5573003614	-3.27852014790007	0.120230125491659	-27.2687076927946	9.97292703748491e-164	1.02799882120601e-160
LOXL4	449.160273185645	2.08480538841573	0.132769936722462	15.7023904648967	1.45648681408442e-55	1.28492316458754e-53
DUSP5	619.84706809419	1.43119023447199	0.117422616289968	12.1883694955131	3.58522914651183e-34	1.47824658598809e-32
SEMA7A	10331.7724404699	1.93500401537499	0.0649031796253328	29.813701370953	2.59559844288272e-195	4.23623295865484e-192
CCNG2	811.275027090789	-2.19789217397321	0.133425802137779	-16.4727671766485	5.75753625956512e-61	5.8425568727245e-59
GLIPR1	4410.12026013246	1.78106338789361	0.0744631406494832	23.9187250545546	1.95584879039649e-126	7.51084285488536e-124
LUM	3887.69473425125	-1.83079355222214	0.095860138983494	-19.0985906304328	2.59394941688062e-81	4.26911759072327e-79
MBNL2	1858.84303524638	-1.54810674790163	0.0961950883654213	-16.093407409958	2.83779925034342e-58	2.72442638813607e-56
WARS	9286.67807681401	-1.37505243446657	0.0680861293985105	-20.1957791787273	1.0663143315975e-90	2.32041846492634e-88
SLC12A6	3679.6584052849	-1.25419851542135	0.066814621577798	-18.7713181007989	1.29628966509565e-78	1.98342446022643e-76
FGF7	1427.26036872758	-2.26202367246895	0.125820498925634	-17.9781807557917	2.88814524976022e-72	3.79626340379557e-70
ARRDC4	750.590778190174	-1.63795616325587	0.118722390950477	-13.7965227127132	2.67445391232351e-43	1.56355760814495e-41
TICRR	890.130164358232	1.7437585884944	0.115585258324895	15.0863407130426	1.99187044337643e-51	1.51792928535126e-49
CDH13	5156.13286640108	-1.19343413443441	0.0678139424270139	-17.5986543728654	2.52246503188412e-69	3.06847687263668e-67
TLDC1	1638.23295155263	1.02056847067858	0.0823358088194036	12.3951957879846	2.77467216545281e-35	1.18650555372038e-33
SLC14A1	372.675053267019	2.12612586741857	0.145890059467596	14.5734800244619	4.14240043365062e-48	2.91830620478588e-46
EPHA2	1603.05937951576	1.29147714367429	0.0852351211571453	15.1519365038883	7.35665917636306e-52	5.74024581550082e-50
CYR61	26765.4892848334	1.22387766480523	0.0622123089724553	19.6725967098747	3.70321710523346e-86	7.18094128772251e-84
PTPRF	2584.74589848765	1.66271219540725	0.0892708726802464	18.6254726260246	1.99721412896563e-77	2.96329081180242e-75
HMCN1	11752.1865268676	-1.87010383253589	0.0571017225110916	-32.7503926378514	2.99741851187337e-235	9.78407359250665e-232
DTL	1105.2665373193	1.41039997452843	0.0997004827345138	14.1463705675739	1.96647687323404e-45	1.23440543468874e-43
CEP170	6059.94854342547	1.06463971432356	0.0685727173655386	15.5257040296116	2.32438967072634e-54	1.97926833483371e-52
MBOAT2	2009.695115777	1.11734292478608	0.0922568702200341	12.1112164559799	9.21177688686865e-34	3.7198484603984e-32
OSR1	380.615844794487	3.14440137045721	0.149711352839728	21.0030923561517	6.14525118227303e-98	1.4677407854246e-95
MARCH4	1654.27149370664	1.69702740831273	0.0911568580790866	18.6165631865066	2.35875007027885e-77	3.47339249070761e-75
PTPRG	8463.41050512972	-1.2959441316064	0.0630951936711523	-20.5395063586106	9.55285425170541e-94	2.15049023585805e-91
ANK2	2013.91814886729	-1.77821825418992	0.085901210311628	-20.7007357374708	3.41123041692325e-95	7.95344615660021e-93
HAPLN1	2593.52318142776	2.18453210787519	0.0950448349330024	22.984227490269	6.70340473808642e-117	2.11751906121649e-114
TENM2	5024.60957900403	-1.31814640537919	0.0758319123507805	-17.3824761174657	1.12010972528332e-67	1.32953630119235e-65
SCUBE3	7438.85458910373	2.29840202876422	0.0683549465313975	33.6245165184717	7.35307187227737e-248	3.60024781546381e-244
PNRC1	1107.32992620443	-2.29579237407028	0.123615168536404	-18.5720927395263	5.40545105737088e-77	7.72742766121231e-75
CDCA5	899.306514411564	1.54510739009061	0.110356539263226	14.0010496922631	1.53585371600563e-44	9.34152019502182e-43
TMEM47	2348.51947388723	-1.07273131753326	0.084656174018504	-12.6716253122753	8.49360981975686e-37	3.8685429841846e-35
SLC16A2	1548.1517287148	1.32052793794577	0.0834603719627937	15.8222148654508	2.18663071434047e-56	1.97350979448655e-54
EBP	883.327365070645	1.33938290810015	0.107441867125601	12.4661172030303	1.1425916268505e-35	4.97281266930379e-34
DOCK11	977.353442630578	-1.34837852372242	0.110085121962967	-12.2485082423401	1.71114484325194e-34	7.11523816456248e-33
CDKN2B	1470.48580450599	-1.94425752114961	0.112930521263302	-17.2164043820934	2.00035850068739e-66	2.26456770150073e-64
ZEB1	1646.39894714087	1.2317129782834	0.092191552540142	13.3603670222072	1.03054765160848e-40	5.48458580346522e-39
SERPING1	1494.29094583547	-2.89363694972754	0.11052567073414	-26.1806775793103	4.41118399283099e-151	3.4557215399838e-148
SESN3	1071.02384437635	-2.7411835985323	0.112806618938446	-24.299847157267	1.96762714855442e-130	8.5635506009863e-128
TAGLN	32238.734698386	1.10704304976136	0.0671013686105087	16.4980696025325	3.78810096661779e-61	3.86406028287549e-59
HMGA2	1934.62869004155	2.36265313668844	0.108678769082928	21.7397855774903	8.63010023917786e-105	2.38057060822956e-102
VEGFC	3095.15984667467	1.6772399812376	0.0721334830883791	23.2518923172283	1.36118940621907e-119	4.59636112427595e-117
PRSS23	27751.5715803236	-1.27072266092819	0.0564450744230752	-22.5125517844779	3.1274208659275e-112	9.28038449381668e-110
SLC7A11	8179.47801900403	-1.55756707142404	0.0779084428255822	-19.9922757397558	6.42955184217791e-89	1.33960396626654e-86
FRMD4A	1877.09238632808	1.0875935068692	0.0747296711955633	14.5537038965826	5.53245851565925e-48	3.88362724118948e-46
EPS8	6968.86823609914	-1.1774865613765	0.0689678952479388	-17.0729664453794	2.35902880300463e-65	2.59559433184527e-63
EDNRA	320.491801747874	-3.01147030900359	0.18419676757539	-16.3492028043924	4.40707902023167e-60	4.40370625567537e-58
KCNE4	2507.72144601511	-2.79363388707897	0.111582751671227	-25.0364312157336	2.45367383050248e-138	1.26461057816819e-135
SETBP1	494.458836295991	-2.10258162266148	0.141426924879765	-14.8669118306079	5.40496102918597e-50	3.97955495325591e-48
EPG5	7427.49598565813	1.08879931400796	0.0769767286427801	14.1445256664604	2.01873213192612e-45	1.26315874772438e-43
JMY	1286.13765251096	-1.76511816359143	0.101719550985774	-17.3527915379638	1.87887951630342e-67	2.19034853135729e-65
PLEKHH2	253.422426813532	-2.9106461305404	0.208025138330126	-13.9918000002545	1.74927828168891e-44	1.05739552922461e-42
LURAP1L	1120.23959175172	-1.79894809819965	0.104449812540563	-17.2230859437974	1.78226705730583e-66	2.02940118124039e-64
ANKH	6910.66394831967	-1.11760709568687	0.0690056700516133	-16.1958733949101	5.39265840352901e-59	5.25448830015501e-57
UBASH3B	4312.32709291449	1.00524544383186	0.0815052495722163	12.3335054994364	5.97879535606033e-35	2.53451746858099e-33
FAM167A	615.755334757593	-2.13399364730545	0.157834363097018	-13.5204628791369	1.18428286819191e-41	6.5520282411126e-40
SORBS2	2081.1637190198	-2.23771993776352	0.0861631363202186	-25.9707345081684	1.06059437839069e-148	6.49407664220054e-146
ADAMTS5	727.45081731971	-2.02381728495936	0.122207381221256	-16.5605159421202	1.34436292340985e-61	1.39308718809428e-59
EPHB1	282.003539066434	1.83124140232822	0.153851656027457	11.9026434268696	1.14656756194632e-32	4.43785092899578e-31
DEPTOR	960.700513185843	-3.43169394884904	0.142948065497138	-24.0065784515128	2.37395037371699e-127	9.29876361384945e-125
FMN2	661.95598710078	1.79384917199688	0.142425172086053	12.5950289946853	2.24877290661687e-36	1.01014260036907e-34
MMP16	2086.05537996347	-2.19658736609661	0.0875395107925927	-25.0925250347924	6.00131314828039e-139	3.1766410272722e-136
GDF6	1975.3816546121	1.01233622916411	0.073218899065904	13.8261602138119	1.7723167972438e-43	1.03924624173712e-41
CREB3L1	15418.1916909329	-1.00044407691777	0.0809470692833247	-12.3592377806303	4.3425471926185e-35	1.84888666885725e-33
ACAN	1432.51804448651	2.63873147660522	0.108940094533528	24.2218577825184	1.30935642116112e-129	5.57472728444359e-127
CUL4B	3905.30008705434	-1.77466776508271	0.0757045209070572	-23.4420315170012	1.59399255927505e-121	5.67606259516397e-119
STC1	299.230625604048	2.07769926463066	0.173357060630589	11.9850859092384	4.25403104262627e-33	1.66964324588849e-31
C1R	2741.3670406991	-2.56984244358255	0.105322536663191	-24.3997393625316	1.7211113281981e-131	7.83906171226972e-129
CILP2	251.924275391496	-4.30242530057619	0.295029171936904	-14.5830504567742	3.60061507503433e-48	2.54577784276345e-46
LSS	2132.45974014739	1.08560780771982	0.0789864791178476	13.7442233132091	5.51618436311555e-43	3.14053694045401e-41
TONSL	538.20182027175	1.80313245320501	0.143259393752363	12.5864866936537	2.50580212525674e-36	1.12302367558703e-34
CYGB	1284.16167984381	-2.96449266052762	0.20687330180819	-14.3299915195256	1.42137959183417e-46	9.43651501900754e-45
VCAM1	2751.97855544877	-2.95278628799622	0.102178067184544	-28.8984355386483	1.24920961687976e-183	1.74755502475644e-180
RFTN2	244.964967555586	-2.56192009109666	0.213438763030775	-12.0030684900814	3.42363693397794e-33	1.35185341435399e-31
COL6A3	467328.310487543	-1.04227371181013	0.0533559115848174	-19.5343623761966	5.60414267676585e-85	1.07605033651431e-82
FBLN2	1027.45476390105	-2.86647127801679	0.147704701996544	-19.4067706665415	6.76473318169249e-84	1.22673425336525e-81
IFI16	2545.81867823806	-1.19593826686762	0.0753469667831811	-15.8724142182002	9.83826211016933e-57	8.92047978831789e-55
PTPN13	4607.49840815254	-1.38974042224385	0.0674693158947934	-20.5981104715944	2.85361710333967e-94	6.49861522894272e-92
PCOLCE2	585.035226953579	1.5376564129521	0.115035120112889	13.3668431992172	9.44656374549993e-41	5.05494401518077e-39
CDC25A	480.683632949514	1.90627892325116	0.138311507411801	13.7825041381084	3.24806919739519e-43	1.88763902762566e-41
PRSS12	950.847541307772	1.37354339223098	0.102002802841696	13.4657416655762	2.48807289833794e-41	1.35735118980358e-39
MAP9	668.094372848613	-1.6045139453061	0.122975855673945	-13.047389965395	6.57619507129059e-39	3.25239344624309e-37
FAM198B	1564.56967935313	-2.03671480062073	0.0965610835883692	-21.0925015019824	9.320070699406e-99	2.28166980809833e-96
HHIP	1003.93014906329	3.40097650115077	0.246989564713523	13.7697173769081	3.87726968104682e-43	2.24663688471308e-41
ESM1	316.234638535005	3.45141589849529	0.163599853572495	21.0966930784317	8.52968793695626e-99	2.1146068132315e-96
EBF1	2191.63231419021	-1.5141472325646	0.0848505911083904	-17.8448636925863	3.16875381095957e-71	4.13733622584288e-69
STK17A	2110.76935532697	-1.1047641402342	0.0762944888892276	-14.4802613703621	1.61481961193218e-47	1.10969270525235e-45
TP53INP1	600.603813481392	-1.77455455385002	0.147878064018255	-12.0001202722735	3.54780493914193e-33	1.39806357611861e-31
ABCA1	1518.65079960044	-2.63919294461184	0.192311797516026	-13.7235103550624	7.34226938117681e-43	4.16806799508254e-41
DACT1	3643.01776962522	-1.27106523066751	0.083673531322283	-15.1907683419239	4.07119526871969e-52	3.24123411942582e-50
VSTM4	2080.94865899637	-1.72433750378924	0.0967209747523817	-17.8279582914024	4.28796392418711e-71	5.52498509573714e-69
HTRA1	19488.9132001888	-1.17697228408062	0.0604211582145872	-19.4794724043617	1.63960345372819e-84	3.08765708089102e-82
TCP11L2	589.343565433889	-2.74189518240353	0.159145285028453	-17.2288810310234	1.6124034944051e-66	1.8467206104049e-64
MCM7	3028.35472871037	1.04654167229455	0.0828253035642277	12.6355307769321	1.34483586556913e-36	6.09690056184525e-35
NAV2	3182.4993359817	1.51756158998687	0.0805371137474503	18.8430093825521	3.35345392018976e-79	5.17144842731626e-77
SMAD3	3650.89210473982	-1.4936748030718	0.0767163898484559	-19.4700872397981	1.96935846004704e-84	3.67332242285918e-82
PRRX2	985.502138073139	-1.56436130035297	0.131193956316069	-11.9240347976408	8.87061441164817e-33	3.45389628731868e-31
IGF2	12074.5817223491	-4.33725356441427	0.0805813057674031	-53.8245629443347	0	0
CDT1	602.596842849162	1.6838187147719	0.117690863932277	14.3071319090734	1.97491622832666e-46	1.30231428726524e-44
ANGPTL4	3172.39095173238	1.1710200353586	0.0721959231599582	16.2200299421904	3.64017241077877e-59	3.56463883325511e-57
TK1	1080.47908798288	1.46706440796328	0.10292913692986	14.2531498050256	4.28509216150314e-46	2.77892483387547e-44
SCARA3	4100.4286108415	1.41782185255241	0.0827972322137601	17.1240247366237	9.82420356788498e-66	1.09946872501159e-63
DDIT4	4818.42578319343	-1.94145755549756	0.0960778206093281	-20.2071356654927	8.47242033503124e-91	1.86440845237738e-88
PXK	2076.65628387162	-1.15496010014152	0.0882788119998938	-13.0830951841866	4.1134301006816e-39	2.06925637244113e-37
FEN1	1280.7050193759	1.15292809393707	0.091760871260553	12.5644850370193	3.31023281834624e-36	1.47008865640161e-34
SERINC2	1652.92372438634	1.5378379006103	0.0943051014584077	16.3070488958495	8.79399500476032e-60	8.69850465496116e-58
COL3A1	151452.58409072	-1.79691652292515	0.0688093944761895	-26.1144068568565	2.50152784958825e-150	1.68939389428227e-147
GDNF	2397.08873603745	1.12023895213287	0.0723467893867441	15.4842939352071	4.42898287211574e-54	3.72281671890072e-52
MN1	1434.56763883518	-1.76128642104004	0.110867480250273	-15.8864115704993	7.87060334086788e-57	7.23689044276514e-55
THBS3	1923.35314856009	-1.92839449541993	0.10294496579967	-18.7322855512193	2.70068805755759e-78	4.10023066722987e-76
SCN9A	315.410597118	1.85080809472111	0.15053831249417	12.2945983919727	9.68368445830931e-35	4.04381578072469e-33
SDC2	9794.53376064636	-1.68455542620877	0.0802010044660541	-21.0041686812261	6.0075791809789e-98	1.45257331184533e-95
ZEB2	4874.9938091306	-1.17289740813617	0.0680440184333002	-17.237333055012	1.39317328116531e-66	1.60501757127191e-64
MT1E	1279.41466581876	1.67629069099188	0.102260164643948	16.3924114226535	2.16675818910775e-60	2.17620303249616e-58
HAS2	5592.85718050178	3.00311787321538	0.130106459622794	23.0820043979527	7.02071173281334e-118	2.25410884077294e-115
MCC	912.535342814328	-1.68998882250009	0.107948338410914	-15.655533446629	3.04548859864915e-55	2.66276313413141e-53
CXXC5	3367.67416987327	-1.24321184513058	0.0814631696585639	-15.2610296203947	1.39036998285265e-52	1.12989195494478e-50
CTPS1	4305.20283856403	1.27766135199478	0.0662497404904132	19.2855299135801	7.10581486493385e-83	1.22076652745377e-80
MIR31HG	312.941887715727	2.52616661334124	0.167065703592557	15.1207971415971	1.18104224510883e-51	9.14257405946892e-50
ID4	444.167770786265	-2.32494688931456	0.153351772937726	-15.1608738834645	6.420928388927e-52	5.03015529988541e-50
ZMAT3	3041.71180522211	-1.19071577346257	0.0835496000926959	-14.2516035042837	4.38104802876832e-46	2.83177642387549e-44
ABLIM3	590.942015878311	1.51349378356072	0.115286387662342	13.1281221855397	2.27221284100352e-39	1.1588877211212e-37
GOLGB1	5876.39615514624	-1.00528170937468	0.0718175768478001	-13.9977113333291	1.609715477456e-44	9.76045746934232e-43
NDNF	907.40802717729	-1.92861503963895	0.127764197744027	-15.0951132922455	1.74388118442942e-51	1.33413722644727e-49
CSPG4	3457.69058753222	1.23708121919138	0.0840122629769131	14.7250076995466	4.45418936785457e-49	3.20718010181734e-47
NABP1	1519.81853442582	1.3073067614544	0.0869124798744648	15.0416460713428	3.9168795411139e-51	2.9504648389506e-49
HSPB7	795.617902953923	3.0081260379045	0.118036017698732	25.4848146909046	2.9048171265678e-143	1.72396495223728e-140
HEG1	21914.4658742316	-1.59583311059912	0.0566906475172983	-28.1498479993932	2.40666908501289e-174	3.14230760199849e-171
CMKLR1	5103.10339496111	-2.21467402650869	0.0765354278375367	-28.936586481359	4.13939509979607e-184	6.23615792534662e-181
NR1D2	1670.08445359047	-1.20388686352644	0.0969401969630625	-12.4188613314368	2.06479327222749e-35	8.88768708496164e-34
YPEL2	377.222400252375	-2.34765675444371	0.175610383867391	-13.368553172895	9.23191140683379e-41	4.95361602473534e-39
PSMD2	12474.4269777803	1.0632754300838	0.0560487340300654	18.9705521183304	2.98752329573862e-80	4.83559039231743e-78
FOSL1	2701.30714915384	1.5644249318475	0.0788110442014867	19.8503261528666	1.09488044344377e-87	2.18808504947411e-85
TUBB6	10361.2576547397	1.07655274796653	0.0607357630703117	17.7251868346536	2.68021349547621e-70	3.32227729803175e-68
BDNF	1516.32509372075	1.21599537513332	0.0892002193226376	13.6322016287321	2.57687299254719e-42	1.4460761478234e-40
TYMS	1827.97208347318	1.3552212603855	0.108743188218334	12.4625853130635	1.19434937367692e-35	5.18654822249722e-34
FIBIN	686.384577696	-2.06554129316609	0.136699930981031	-15.110039034714	1.39057345990437e-51	1.06827539236364e-49
POLE	2313.38988418925	1.15617020955314	0.0899387201992957	12.8550885201744	8.05336190782053e-38	3.80978485421896e-36
ADAMTSL1	5248.44835858889	1.23166493902909	0.0652715725766762	18.8698523784183	2.0186159235576e-79	3.16276742903004e-77
PDE4DIP	4509.0242067899	-1.44752235223747	0.0685573029260578	-21.1140504433013	5.90854953379672e-99	1.48357618742832e-96
KCTD12	7021.84027469641	-1.27841890400062	0.0720779690470275	-17.7366110741344	2.18735738272089e-70	2.7461150218326e-68
HYI	428.802360448734	1.8768222453153	0.143766845509777	13.0546249287195	5.9803836819156e-39	2.96521049140043e-37
LACC1	456.778884916641	-2.70176044121882	0.176941478033816	-15.2692317891822	1.22608958955884e-52	1.00054019214625e-50
GAS1	1229.62543586385	-2.7807789417983	0.132819302673142	-20.9365573062945	2.4880057689326e-97	5.87079433548735e-95
C5orf30	945.990074207752	2.03918057520969	0.109681563771842	18.5918262384694	3.74216722154202e-77	5.46942873387317e-75
UNC5C	518.534316512997	-2.04546391120831	0.148372071265418	-13.7860440564265	3.09259748709716e-43	1.80263457692851e-41
C1S	3839.80230164243	-1.93275858549329	0.0888691183506673	-21.7483713281237	7.15759251199228e-105	2.00259213353384e-102
PLCXD1	346.314901487304	2.3267472096169	0.15226390851755	15.2810159168396	1.02332887528636e-52	8.3857305533403e-51
PAPPA	8277.55393139106	-3.38605105784529	0.0667784954012046	-50.705710536033	0	0
COL18A1	3797.30943455949	-2.19888861023892	0.142228232276955	-15.4602822170855	6.43161319813592e-54	5.38304036262786e-52
GAS6	17174.5238588068	1.43647440981362	0.0580692804710388	24.7372517475922	4.25224197694432e-135	2.03122339313304e-132
GPC6	1684.45127900065	-2.9401668172613	0.115898627100209	-25.3684352509125	5.62648405808159e-142	3.24102030228023e-139
TMEM119	7108.5003181082	-1.51600102480276	0.0793546376579968	-19.1041263566274	2.33299641025571e-81	3.8721809063439e-79
CCBE1	2205.57373909487	1.85414715260084	0.0789634966708603	23.4810669584377	6.36832994347239e-122	2.30969892486864e-119
GPR1	2484.53962343815	-1.29784345799735	0.0799367694438539	-16.2358757681462	2.81205787644107e-59	2.76754540251751e-57
RFLNB	4214.20782034508	1.00457233356963	0.0704898168035222	14.2513114535351	4.39940989105177e-46	2.83429087882398e-44
SMTN	4361.60219802875	1.59834840318779	0.0774836462305774	20.6282032524824	1.53238760541145e-94	3.53080132376274e-92
ACTG1	111475.409714182	1.14320463862984	0.0590029956212342	19.3753660571501	1.24572500380084e-83	2.21795674540359e-81
ALDH1A3	4251.23915623615	-1.67639849205825	0.0732490971821462	-22.8862683165855	6.36620445736942e-116	1.97908117932667e-113
HIST1H1B	6952.82398116492	1.44982366778439	0.0865321656912636	16.7547368796614	5.22917469123385e-63	5.53585872042243e-61
XPOT	13831.7741060403	-1.04819636764282	0.0589498615430572	-17.7811506287799	9.89286935869974e-71	1.25001191219442e-68
SORCS2	2061.45631824589	-1.73359647834184	0.0960428601715058	-18.0502379380011	7.8551604545697e-73	1.05372135275855e-70
OLFML2A	2072.01193574041	-2.11567069165123	0.0839897913498904	-25.1896171861842	5.20548532307231e-140	2.83192861256587e-137
RTN4RL1	282.018596003692	-2.81414348796371	0.228687635856112	-12.3056214973263	8.44836001052591e-35	3.54306489948929e-33
KIF18B	1060.35936558773	1.45897523454599	0.113733990444731	12.8279613582624	1.14333135989194e-37	5.35697241231665e-36
THBS2	28489.3480819164	-1.82280285213477	0.0658617626512265	-27.6761929647631	1.35094166317521e-168	1.46989958184925e-165
AKR1C1	2421.28654033419	-1.22915852317714	0.100467938714919	-12.2343360369413	2.03764220997224e-34	8.45492005981067e-33
C11orf96	552.883010929725	-2.32207265955123	0.174231817384158	-13.32748917169	1.60199061244873e-40	8.47972598508334e-39
SPRY4	909.051411302019	1.47617867475425	0.103814376799086	14.2194050599671	6.94407733514187e-46	4.44443642512266e-44
TCEA1	4070.4826888195	-1.43640877586855	0.0736209872646929	-19.5108600038759	8.87760117848013e-85	1.68803707845178e-82
FANCA	889.182519096717	1.8528691040755	0.117277905849191	15.7989613700822	3.16284685782326e-56	2.82850939317208e-54
COL14A1	1969.78872971111	-3.86475270724287	0.116980560772777	-33.037563520915	2.34711020967883e-239	9.19363069131197e-236
ARL4C	1451.27001835299	-1.77118384378863	0.111505516052424	-15.884271079073	8.14391366522296e-57	7.41853716899496e-55
WNT7B	178.550977960347	3.01991132334172	0.233705666547424	12.9218575140065	3.388608284234e-38	1.63462791248086e-36
TUBB4B	9078.50169561871	1.05346655897335	0.0633616610845655	16.6262459181325	4.49915608801226e-62	4.68701978636809e-60
FAM83G	941.030793789968	1.32153283419343	0.102541545169128	12.8877796020505	5.27404955587617e-38	2.50102325791367e-36
PCDH18	2357.21452800075	-1.08020483935664	0.0767833909086827	-14.0682096293626	5.9558190332561e-45	3.66807282284027e-43
FAM180A	1687.08055756779	1.66660248046677	0.0777216964312316	21.4432077140954	5.28429150668693e-102	1.36174801524294e-99
AKR1C3	793.350920808262	-2.44792813492887	0.168416352142053	-14.5349789601436	7.27358801822947e-48	5.06950965612186e-46
SLC6A9	2548.98428994178	-1.59251535695138	0.0876102397816906	-18.177274265196	7.81214503040684e-74	1.09286328871799e-71
SULF2	1007.18433504196	-3.72923494368877	0.165506308245639	-22.5322828067312	2.00360028054747e-112	6.03700176838804e-110
HIST1H2AI	1472.65865214059	1.23470416052738	0.102820133189517	12.0083890404186	3.21037936164448e-33	1.27277894327545e-31
HIST1H2AG	3018.21762228496	1.35667389839995	0.0961079595031127	14.1161450665906	3.02069188603997e-45	1.88408441363353e-43
LAMB3	836.795201228174	-2.92827920696889	0.150937625712863	-19.4005914240331	7.62886941619826e-84	1.37074685794718e-81
HIST1H3J	974.158015174688	1.7101573805518	0.100833511856419	16.9602084571543	1.61769527764095e-64	1.75041779075127e-62
UAP1L1	893.571384718323	1.54220518690764	0.118096868574022	13.058815238111	5.66018036275423e-39	2.82792429603422e-37
PDCD1LG2	878.884467298275	1.86649296308178	0.122567357412044	15.2283038689254	2.29467604136689e-52	1.84943334445146e-50
FAM212B	800.942302422023	-1.53014613210067	0.123323455980281	-12.4075839420632	2.37718241640784e-35	1.01875530908857e-33
KIF13B	1130.90327318129	-1.73956238647591	0.0994872167296461	-17.485285483492	1.85481799079913e-68	2.21503721645128e-66
SMOC1	2032.33315488231	-1.25857386038182	0.0914818033387172	-13.7576415685847	4.58232774821634e-43	2.63181492518525e-41
TGM2	4068.82261681548	2.414259972307	0.0920338421873421	26.2323066703288	1.13787373114666e-151	1.0129662283867e-148
COL5A2	71788.1706938691	-1.10889417768455	0.0581981389991901	-19.0537738277161	6.11320816424056e-81	9.97726515805429e-79
COL15A1	207.397058181357	-3.07106690658552	0.244630030221417	-12.5539244049713	3.78286702264531e-36	1.66863627564208e-34
LGR4	2790.94771201762	-2.31114724016459	0.0882201756059798	-26.1974908153316	2.8382275159519e-151	2.31611191249658e-148
SAMD9	924.444835226756	-2.18686647599965	0.131204923294361	-16.6675641514867	2.25602563461458e-62	2.37549795988852e-60
ITGA1	1390.17880258643	-1.45825148259304	0.0939632933825117	-15.519373896961	2.56541873276077e-54	2.17505306844674e-52
CEBPD	637.626010999753	-2.21014944636	0.174231857604513	-12.6851052198318	7.15177456726122e-37	3.27260525466848e-35
NPTXR	450.119118836608	-2.71223207256449	0.179215678921222	-15.1338994941213	9.678624776102e-52	7.52205818412531e-50
SLC12A8	967.128205217112	-2.07145618429694	0.142930272526967	-14.4927743274688	1.34594767385832e-47	9.28182577201241e-46
APOL6	1291.36674303864	-1.93402980395967	0.107402610220168	-18.0072886496431	1.7079195407288e-72	2.2754832792635e-70
ZNF469	6376.79791350623	-1.23743837421263	0.0892757966510087	-13.8608494198035	1.09372260001687e-43	6.51080763566272e-42
ENSG00000226380	1346.37723994298	2.13208645969209	0.11979493717646	17.797801058583	7.34986293694487e-71	9.347212053251e-69
EMX2OS	455.880658723272	-2.36928063450485	0.172193981128175	-13.7593696305868	4.47410912625397e-43	2.57721844816717e-41
LINC01614	778.192446662912	-3.10681247424387	0.155820890409802	-19.9383565712728	1.89178390814006e-88	3.85943623342948e-86
KIFC1	1254.48332154798	1.61986837194414	0.106463042748163	15.2153116248605	2.79883548237172e-52	2.23735481315307e-50
RBM14	1297.97077438339	1.31359501885107	0.0986460976586435	13.3162390609374	1.86256516938586e-40	9.75356653540696e-39
LINC00968	966.773158443056	-1.74080867268115	0.120505803563203	-14.4458492554521	2.6625509459174e-47	1.81693589811123e-45
FOXD1	2465.68511523906	1.25992144018945	0.0810215529129355	15.5504479350493	1.57996907160398e-54	1.35125302477572e-52
CCPG1	653.730329659002	-1.68629734363961	0.123567722228407	-13.646746199	2.11095651117706e-42	1.18801963423571e-40
ENSG00000261786	802.524991131409	1.92322486304136	0.101455790422786	18.9562848510362	3.91865744026798e-80	6.23958585102833e-78
SPON1	233.020442587881	-4.44311567069736	0.317762050979036	-13.9825245242721	1.99291304478675e-44	1.20096006098919e-42
TXNIP	4003.46738469578	-1.42619000318888	0.0743576016140192	-19.1801506803844	5.42230078684555e-82	9.0765607615701e-80
HIST1H2BM	1397.26570597408	1.45314748403278	0.103032836735796	14.1037316846769	3.60207150575466e-45	2.2324864063356e-43
HIST1H2BG	725.906757757614	1.87092288738602	0.133457155530371	14.018902770337	1.19447116486888e-44	7.28776254328879e-43
HIST1H3B	3984.31904733086	1.44282648804114	0.0943157256227813	15.2978358435344	7.90415129448482e-53	6.50431945808761e-51
HIST1H2BO	1472.44314184289	1.27095890848614	0.104451591803664	12.1679228295069	4.60656254602795e-34	1.8874378130535e-32
UHRF1	2612.47889314256	1.73628361633974	0.0869551160093129	19.9675843817376	1.05430422190182e-88	2.17353138799443e-86
HIST1H2AE	905.243826934889	1.86174971860126	0.116297680028593	16.0084854499551	1.11490819827266e-57	1.05997461471699e-55
MYO19	2143.56625476448	1.16041785224319	0.0812843467793245	14.2760309730182	3.0868862881381e-46	2.00852717452441e-44
HIST1H3C	2416.29478043823	1.4686162442425	0.0847973451875176	17.3191299915683	3.37420537266313e-67	3.91028474695901e-65
HIST1H3H	1193.10011178218	1.48854567924847	0.116037333728476	12.8281616908884	1.14037930955489e-37	5.35595414331717e-36
SLFNL1-AS1	277.012579122046	2.38440526503277	0.186042833496431	12.8164316798503	1.32666811946248e-37	6.18637979039826e-36
ENSG00000281508	11743.4499479262	-1.60342926103426	0.0694445123813368	-23.0893587707757	5.92254648524837e-118	1.93321788189316e-115
ENSG00000282057	700.260128792762	1.98641476233993	0.130502036982951	15.2213314693274	2.55282166229587e-52	2.04905787934691e-50
