## Supplementary 1 for "Magnetically controlled tension of cytoskeletal elements with magnetic nanoparticles affects the expression of signaling pathway genes associated with cytoskeletal elements": DEG_filtered_results_nanoparcticles_vs_control.csv

	baseMean	log2FoldChange	lfcSE	stat	pvalue	padj	Expression
CFH	2390.40929784229	-1.29425558705565	0.0911766991988123	-14.1950256856032	9.83504006705079e-46	7.10164761658186e-44	Down
ITGA3	8811.36832679428	1.29833533775719	0.0677163034099069	19.173157310404	6.20274778945313e-82	1.06097492516646e-79	Up
FYN	3120.52548263958	-1.04934602701127	0.071730103491846	-14.6290884291078	1.83225558115693e-48	1.45937059036576e-46	Down
DCN	11521.008403966	-1.70318032287967	0.061086051172457	-27.8816569444189	4.45314817298129e-171	3.87201233640723e-168	Down
GRAMD1B	753.245677494717	1.57010748404038	0.110234496268588	14.2433406709166	4.93122202272705e-46	3.61069267264099e-44	Up
GCLM	2207.85750755887	-1.05183854485445	0.0767660134608912	-13.7018779201074	9.89320480032542e-43	6.41153409233512e-41	Down
IFNGR1	1176.96374481922	-1.23237641899414	0.0935771745533805	-13.1696262991051	1.31245683616538e-39	7.82524264488546e-38	Down
GOPC	2277.63886335795	-1.01638273907719	0.079695088240491	-12.7533924802255	2.98468270270762e-37	1.6408724136097e-35	Down
RCN1	9767.25453323622	-1.0285330623271	0.0740043248918031	-13.8982831588674	6.48789670937672e-44	4.38153490392471e-42	Down
ELN	8110.38765256161	-1.33736676216306	0.0658741435078197	-20.3018466874535	1.23842341091584e-91	2.50906987757202e-89	Down
DKK3	1708.41845825614	-1.48080746713534	0.0861776835921365	-17.1831894918844	3.54853223545599e-66	4.40778396961283e-64	Down
POLQ	736.132964946199	1.64417616238955	0.138183011029687	11.8985405668742	1.20434911690815e-32	5.33595697911661e-31	Up
DCBLD2	13299.7119637128	1.00284153121805	0.0599454326040685	16.7292400380474	8.025576795762e-63	9.25291362287079e-61	Up
LAMC2	2018.84409495594	1.4978196242102	0.0803725148272299	18.6359681220619	1.64157226174816e-77	2.57566390662862e-75	Up
ATP2B4	17559.6767071215	1.03547229335126	0.04875294565665	21.2391739494825	4.15125615471776e-100	9.41613189528807e-98	Up
COL11A1	5611.01891534799	-2.67567782077866	0.0732575851793901	-36.5242427009649	4.57304335040699e-292	2.38575671590733e-288	Down
MCM10	865.925313878637	1.73656555991581	0.128291529536109	13.5360889857271	9.57528643129537e-42	6.05506294691732e-40	Up
ME1	1662.14673481303	-1.55455250447572	0.0877740930655075	-17.7108352838864	3.45900960526834e-70	4.56851977485694e-68	Down
PLPP1	960.999275294552	-1.24512775038427	0.100581858906557	-12.3792477482547	3.38500609424615e-35	1.72288554084704e-33	Down
LAPTM4A	8385.87140894343	-1.08163137682764	0.0664138858697093	-16.2862233200687	1.23632009167625e-59	1.33676309187046e-57	Down
SLC44A1	2599.47766061795	-1.15084197289795	0.072526143797646	-15.8679603331579	1.05617768832059e-56	1.03475661971239e-54	Down
ASNS	7158.43876534431	-1.60421905820965	0.0671922957296541	-23.8750446132124	5.56486243804388e-126	2.00219912684655e-123	Down
RPS6KA2	4345.62779690793	-1.15104152740163	0.0675981741629203	-17.0277014380222	5.11752197485713e-65	6.17297390585657e-63	Down
ADGRL1	459.587096246624	-1.88802708490159	0.151619571774815	-12.4523968957364	1.35707457766747e-35	7.062202565278e-34	Down
MCM2	1527.74086916433	1.28130009282989	0.097712292544961	13.112987726087	2.77449055950331e-39	1.62635025268862e-37	Up
MGLL	3201.2292997808	1.71465098896679	0.0891498873105876	19.233350043317	1.94639380687232e-82	3.35680545138939e-80	Up
FBLN1	5567.56658647688	-1.1836785649341	0.0693715984858098	-17.0628699751848	2.80432618573182e-65	3.42226192069308e-63	Down
BRINP1	437.605614329079	-2.7276306226913	0.176518739451291	-15.4523572464326	7.27340686374615e-54	6.62801111059628e-52	Down
MOK	4812.76812127116	1.26937172022508	0.0702322840148533	18.0739062958086	5.11597826739226e-73	7.21352935702309e-71	Up
TCF7	439.633078905408	2.18187335693688	0.145870723636086	14.9575823204946	1.38984148336891e-50	1.16948435786058e-48	Up
PKP1	454.56847103775	2.77316695708076	0.136331070026066	20.3414156182486	5.53106945127855e-92	1.13159173832628e-89	Up
ATP8B1	2666.36893494434	2.19428498720672	0.0857898170107457	25.5774527055101	2.71878368299811e-144	1.57598827491124e-141	Up
ORC1	345.467298140724	2.00682711178526	0.163357156704516	12.2849047588117	1.09173519004647e-34	5.38589360422928e-33	Up
EPDR1	1322.34708709712	-1.60246353084576	0.0953994871112007	-16.7974019501581	2.54970031111607e-63	2.97246626214359e-61	Down
FTL	36445.4180515198	-1.33730926762252	0.078926776421963	-16.9436701744022	2.14325854912719e-64	2.54122269336285e-62	Down
ASAP3	1487.48075670613	-1.64489432886483	0.101629531848735	-16.1852002950587	6.41408255427413e-59	6.69245373712962e-57	Down
PXN	6995.17608538919	1.14848275930145	0.0674288861317415	17.0325038004863	4.71432396594762e-65	5.71968096054622e-63	Up
WDR76	807.074956580132	1.44326003405365	0.120793855360757	11.9481245941135	6.6406874109106e-33	2.99952088508403e-31	Up
CLSPN	1325.96958595555	1.68051895662717	0.118182548813804	14.2196878768863	6.9160713794057e-46	5.04631390019014e-44	Up
TGFB2	969.76537016796	-1.45137857218421	0.113719529823464	-12.7627908279018	2.64550134175398e-37	1.46048470898736e-35	Down
CDC6	1553.11465995809	1.44138286393171	0.102360112252588	14.0814896761241	4.93582500119671e-45	3.47975662584368e-43	Up
IL11	1087.42434591741	1.76756402918737	0.109548446377269	16.1349986023547	1.44810875944147e-58	1.48862727054309e-56	Up
PALM	553.282729090716	-2.85075379731706	0.176616486275259	-16.140926917061	1.315507990483e-58	1.35901092799006e-56	Down
GGT5	673.300023327807	-3.12824658912425	0.17022098417723	-18.3775614049276	1.98702648942288e-75	2.92008935079414e-73	Down
MCM5	1940.27200495387	1.2170493819773	0.0918369958751878	13.2522778035047	4.37713445271864e-40	2.6323354973871e-38	Up
TRIB3	3681.25512426081	-1.55430479195537	0.0927227926822808	-16.762920388747	4.55680875007873e-63	5.28286027759127e-61	Down
MXRA5	1215.97860804245	-4.19269903652652	0.147691122922734	-28.3882941205611	2.82055777544318e-177	2.67542725717947e-174	Down
CRISPLD2	5417.98798459776	-3.30837095564812	0.0949686150663157	-34.8364662719143	6.82549720548724e-266	2.03477822405868e-262	Down
PLAT	5668.55040808078	1.67058146097075	0.0848672986716909	19.6846310312456	2.92055813909433e-86	5.44162564701968e-84	Up
WISP1	2547.46828374212	-2.38876118014166	0.091860936016481	-26.0041023282529	4.45038607791592e-149	2.90220802106092e-146	Down
NDRG1	3812.35002122663	-1.18965917722917	0.073931016197903	-16.0914760598532	2.9277320690769e-58	2.96582101055809e-56	Down
PLD3	3459.14895192291	-1.13832971417441	0.0848270545554249	-13.4194181342303	4.65352572536364e-41	2.9074782885296e-39	Down
CLIP3	1670.65619482248	-1.19341317115999	0.0907303208305749	-13.1534106816233	1.62668010830746e-39	9.61630609069689e-38	Down
SLC1A5	23462.487358863	-1.11634350645519	0.0641461178989468	-17.403134328625	7.81095691501207e-68	9.9999416504584e-66	Down
COMP	7284.22113563978	-2.05014987785778	0.0649283005176472	-31.5755974130349	7.98674219689011e-219	1.28205643203618e-215	Down
SIPA1L3	4621.22622423977	1.4953936979949	0.0723826992360172	20.6595459105343	8.01141199535837e-95	1.70594026039937e-92	Up
TFPI2	3157.81946317674	1.49212187651365	0.0762690246798573	19.5639302164528	3.1392231943444e-85	5.59908629227171e-83	Up
HBP1	1193.78220538812	-1.28693341557991	0.100517972568208	-12.8030180344778	1.57700974434282e-37	8.75240408110267e-36	Down
CPED1	557.335644611589	2.54621007464049	0.154280694204878	16.5037504385301	3.4479645628884e-61	3.88930402693811e-59	Up
STX1A	665.568420684981	1.62877501812543	0.117568023024345	13.8538947600417	1.20497304016783e-43	8.03366690166848e-42	Up
SERPINE1	175946.965534015	1.02301007464783	0.0585688334908784	17.4667995531644	2.56484602695591e-68	3.3244227882308e-66	Up
SFRP4	262.304341083812	-5.33754280872186	0.39306479480107	-13.579295015274	5.31354034952886e-42	3.38057804920635e-40	Down
MEST	1081.22631067066	-1.52555908715232	0.109427148231285	-13.9413218000337	3.55298548177158e-44	2.43094101749539e-42	Down
RARRES2	294.460630523884	-4.68840472397546	0.32975714451372	-14.2177502503828	7.11022161347305e-46	5.16989911602633e-44	Down
TGFBR1	3563.14918711836	-1.1292687979793	0.0735260783774345	-15.3587519272057	3.094751152957e-53	2.7790664130327e-51	Down
ECM2	301.330062787119	-3.77457631855238	0.243219837541643	-15.5191959533568	2.57254233180694e-54	2.38594726133987e-52	Down
APBA1	341.275162893574	2.15141413827909	0.155380420804635	13.8461083265062	1.34293268405201e-43	8.92494243655964e-42	Up
DNMBP	2742.44555837969	1.18891434041007	0.0735479061972305	16.165169097021	8.87939478992005e-59	9.21866718786326e-57	Up
UNC5B	8930.38396417539	-1.92344960600389	0.0850733823579864	-22.6092997914444	3.51063709316365e-113	1.03183063183294e-110	Down
ACTA2	8779.78497821276	-1.61609073983042	0.0837670703673694	-19.2926735141015	6.18886325380887e-83	1.0852873813486e-80	Down
DKK1	1589.55866992564	2.17856706849219	0.115845067233856	18.8058682213402	6.76061863275343e-79	1.10219210647108e-76	Up
TRIM16L	1317.74265874063	-1.95948763489629	0.109162881121368	-17.9501275045839	4.78803230687859e-72	6.61699723045977e-70	Down
LGALS3BP	3924.44189094165	-1.2405044076694	0.0886529526927611	-13.9928154673938	1.72447509869484e-44	1.19555967971973e-42	Down
COL1A1	1501983.31828792	-1.21153568208397	0.0701490160044619	-17.2708863372639	7.79361927110042e-67	9.7387573023547e-65	Down
SMURF2	8455.77115695718	1.71524405339996	0.0778610946412974	22.0295394163416	1.50091635702866e-107	4.12120033400974e-105	Up
FAM20A	272.289998414411	-3.91073013165118	0.281519270764889	-13.8915184066288	7.13074624446394e-44	4.80014234288624e-42	Down
NSD2	5457.83977085722	1.05984330971273	0.0693388950425229	15.2849754681376	9.62992362034514e-53	8.47920869659757e-51	Up
LPXN	408.308869580419	1.88305791440097	0.14303689163653	13.1648408522886	1.39831967521015e-39	8.28981107451289e-38	Up
CCND1	26345.3357845802	1.74647430124069	0.0720029086574929	24.2556076386915	5.77004218399268e-130	2.22980074621406e-127	Up
KIAA1549L	2883.73329267131	2.04064918335356	0.0827623659308365	24.6567284586681	3.11675997398405e-134	1.30081094274199e-131	Up
WNT5B	6210.43150209373	1.71031818981515	0.0706139210930341	24.2206942107322	1.34684767333813e-129	5.01893165128931e-127	Up
FOXM1	2703.17071338463	1.03533724737673	0.0855822454754222	12.0975704905296	1.08783150737798e-33	5.07849393645722e-32	Up
COL12A1	67180.8900309387	-1.94929806511263	0.0667792261903022	-29.1901864744236	2.58344832163667e-187	2.99507775421745e-184	Down
TPD52L1	214.213302476423	-2.79899804966736	0.223979740843834	-12.4966572383835	7.78567672136401e-36	4.10281570256122e-34	Down
SASH1	3794.49326546459	-1.1011947618002	0.0747375904135621	-14.7341485818142	3.89069870714853e-49	3.20913441188836e-47	Down
MCM3	2538.43050144407	1.15372610798859	0.070950922477332	16.2609035612918	1.86960344906365e-59	1.98045100381017e-57	Up
ADGRG6	173.951571966234	3.57660325318334	0.235814582562742	15.1670147550427	5.84765873068996e-52	5.08453926633492e-50	Up
PTK7	5029.61150225888	-1.07426877044779	0.0864992103918882	-12.4194055134234	2.05079715770372e-35	1.05669222436941e-33	Down
SLC29A1	818.470228909449	2.17071439170953	0.102116018710912	21.257334736627	2.81982549361487e-100	6.53823537786168e-98	Up
LAMA4	8011.60869872025	-1.52718816431019	0.0708528455932492	-21.5543659753265	4.81823443950561e-103	1.16915018934422e-100	Down
FAM46A	3272.35391787767	-1.46321107862456	0.0698916129966618	-20.9354315330288	2.54747890629676e-97	5.6554031719788e-95	Down
HBEGF	691.901127948625	2.26136319149746	0.114632106290051	19.7271363554604	1.26114967805254e-86	2.37096139473877e-84	Up
SPARC	229868.143446517	-1.14234877375902	0.0528754058298396	-21.6045391204232	1.62805067612625e-103	3.99696017757678e-101	Down
NPR3	4142.70735652964	-1.25678168673741	0.0676887148377293	-18.5670785706347	5.93452751430165e-77	9.24191941555574e-75	Down
DPYSL3	7476.63979237663	-1.22204700133499	0.0622529945527568	-19.6303328075143	8.51550991035119e-86	1.54523183312355e-83	Down
COL7A1	5177.32278168415	1.16569262851166	0.0905248233795232	12.8770494654767	6.06086017020463e-38	3.43690298999539e-36	Up
KLHL24	743.489209465624	-2.24747806854435	0.135917337851455	-16.5356245499792	2.03260483471301e-61	2.30523900493429e-59	Down
EVA1A	1345.16149214648	1.04918827500464	0.0862176328313511	12.1690684440031	4.54236865878903e-34	2.15922891051502e-32	Up
EFEMP1	8842.71097785716	-2.05082539411279	0.0666013670058275	-30.7925420499754	3.29781667525978e-208	4.91563131280865e-205	Down
STAT1	12133.7023408057	-1.49316195602387	0.0598347896435604	-24.9547456407673	1.89655288516569e-137	8.60375339296468e-135	Down
IGFBP5	4983.33403067187	1.25084946536323	0.0709871585032673	17.6207851072903	1.70620537065776e-69	2.22531835468038e-67	Up
IL1R1	6411.95481748973	-1.86035387446543	0.0735043023982573	-25.3094555524894	2.51356847764671e-141	1.27934504857394e-138	Down
MLPH	2114.59628916498	1.14589513452996	0.0829853425816705	13.8084039769097	2.26800933545574e-43	1.49302267546658e-41	Up
ID2	957.107722241279	-1.80995471629046	0.120889702025634	-14.9719511750195	1.11986859689188e-50	9.4613027854007e-49	Down
EPAS1	10716.4676165401	-1.76443480238418	0.0671338496710036	-26.2823420827343	3.05277288509226e-152	2.05500853439049e-149	Down
DHCR24	7364.9520088402	1.04693961942318	0.0583868973273977	17.9310713078756	6.74670885867028e-72	9.20198172959029e-70	Up
PAPPA2	734.907868956745	-2.89659495104129	0.132382665025281	-21.8804701543675	3.98711932621209e-106	1.06670777050505e-103	Down
TMEM59	4560.82591273401	-1.05583927592289	0.0654879337440571	-16.1226536792162	1.76849188464839e-58	1.80906316906091e-56	Down
LEPR	1275.86624511417	-1.73880638681639	0.10798043058221	-16.1029769694478	2.43120321332158e-58	2.47484627588267e-56	Down
PRG4	744.269494683655	-1.60234491078538	0.134271029226795	-11.9336607458254	7.90204516352223e-33	3.53104664823088e-31	Down
OLFML3	2891.46897931259	-1.46277202863851	0.0854219164148764	-17.1240834908706	9.81429085225286e-66	1.21186166570895e-63	Down
RGS4	2778.00923099624	2.43133075059867	0.0914832191430548	26.5767948851552	1.25914839431591e-155	8.75863623086147e-153	Up
CTSD	3486.41555571984	-1.60620522281195	0.0990749414412348	-16.2120229338178	4.14690797743557e-59	4.34862691824751e-57	Down
NRP2	5750.66967283245	-1.41264373406976	0.0685551203815904	-20.6059551235083	2.42684625088905e-94	5.11549773369218e-92	Down
TNFAIP3	1682.25331800409	1.47255129030825	0.0807390266824544	18.2384077541555	2.55801904233048e-74	3.65621516269537e-72	Up
CCND2	450.60756598924	-3.26038212458887	0.181854569140627	-17.9285136469001	7.06430694741204e-72	9.57259463497367e-70	Down
KLF9	3057.89988697491	-1.85909021692327	0.0812998592065527	-22.8670779392128	9.88334604052975e-116	3.07829351005634e-113	Down
NPC2	1843.42519610252	-1.35189442933464	0.0921965713119612	-14.6631746723021	1.10961160910849e-48	8.90591348418308e-47	Down
YPEL5	1505.6635976028	-1.18887776657819	0.0893010815266716	-13.313139619962	1.94148468747634e-40	1.18119249149435e-38	Down
PPP1R3C	2044.72107254373	-1.57533710582345	0.0849010887710501	-18.5549694194336	7.43496835756556e-77	1.14928088656058e-74	Down
MXI1	550.372503910577	-2.36099494951403	0.149752009707379	-15.7660318157165	5.32947716730438e-56	5.10162979483064e-54	Down
KIAA1217	2688.77815481978	-1.66435364546466	0.090371922441234	-18.416711745254	9.64900262835315e-76	1.4485999053847e-73	Down
PLXDC2	1540.48567249539	-1.73846447656523	0.102897157489981	-16.8951652210073	4.88344083203001e-64	5.75749397077978e-62	Down
FMOD	1503.11619163908	-2.46485216789937	0.108529659022987	-22.711323246462	3.46258151087687e-114	1.04720508650694e-111	Down
SERAC1	1100.00994034864	-1.26567646926493	0.10251942430746	-12.3457235330264	5.13703327167469e-35	2.59563221097597e-33	Down
BICC1	4769.72337573937	-1.28167867653909	0.0686142030751024	-18.6794951933817	7.27034281326211e-78	1.15814896051262e-75	Down
P4HA1	7403.9020333582	-1.52725824139227	0.0706430161747204	-21.619380429835	1.18051384430535e-103	2.9327336789243e-101	Down
G0S2	669.737587065771	-3.31554751784873	0.269835525110123	-12.2872906245225	1.0599944456057e-34	5.24169765187199e-33	Down
PTGIS	668.541036384657	-3.36397809902439	0.165022867488168	-20.3849208914369	2.27584111013718e-92	4.70220319666759e-90	Down
SOX4	1720.92023302716	-1.60017385322249	0.10053033947399	-15.9173226868143	4.80502127363671e-57	4.75218881223938e-55	Down
ATXN1	3046.06574711537	-1.04166976434258	0.0748100245281925	-13.9242002781328	4.51567566921293e-44	3.07951372108286e-42	Down
RUNX2	1597.64791060943	-1.69728975196376	0.104344424850862	-16.266223656795	1.71408249295302e-59	1.82497313586447e-57	Down
MT2A	7829.59032985202	1.48647956785599	0.0841355507003453	17.6676750253907	7.44006581860514e-70	9.76473544041836e-68	Up
C3	874.656941024263	-3.79135261171762	0.160313914385446	-23.6495542277259	1.19284738802751e-123	4.08071135956689e-121	Down
FOSB	2629.26314356873	-3.52131458938693	0.239137250954661	-14.7250776503011	4.44958284382107e-49	3.64132920724934e-47	Down
DSTN	14261.9511734496	-1.1675009462454	0.0621856388411301	-18.774446447806	1.2221508284185e-78	1.97704213080908e-76	Down
WNK4	309.646362970406	3.72507690318302	0.174368211367013	21.3632798890299	2.93464485029228e-101	6.95911008362492e-99	Up
FGFRL1	4541.97630812727	-1.28696098948052	0.0753652173951713	-17.0763255777853	2.22709625302888e-65	2.73382615342392e-63	Down
LIF	882.463715510083	2.11070937384405	0.105430291923499	20.0199519069491	3.69077229070297e-89	7.33514630117996e-87	Up
DOCK4	1213.83092721118	1.26128509267117	0.0908540547201362	13.8825404827159	8.08275310399544e-44	5.40611832609542e-42	Up
PODXL	3704.03623805919	4.72938123252233	0.190021317442771	24.8886877333997	9.86463924995002e-137	4.28865191391577e-134	Up
ARHGAP22	1879.68043418499	2.30815654846635	0.0798436560684549	28.9084526200482	9.34855924520667e-184	1.02676702278407e-180	Up
ISLR	5557.8941249952	-2.2399616349744	0.0881470065319451	-25.4116585815381	1.87450611795752e-142	1.00300496588558e-139	Down
ADCY4	256.952211011487	3.07039339853653	0.190881020390974	16.0853781703784	3.2307350646038e-58	3.22578848460058e-56	Up
GDF15	761.996498839488	-2.50202780093795	0.159001870722811	-15.7358387644367	8.59107344783961e-56	8.07560904096924e-54	Down
JUND	2450.55260222911	-1.12435423982684	0.0784418410961483	-14.3336033947582	1.34933740005063e-46	1.00206309125468e-44	Down
LSP1	1515.14348617783	-1.69028903295673	0.116981782899213	-14.4491645713164	2.53744911572896e-47	1.94674588775853e-45	Down
COL5A1	193616.825543452	-1.15477342319418	0.064119116193521	-18.0098150403213	1.63172855019658e-72	2.27006075903348e-70	Down
ASS1	1451.88326560249	-1.53456959434535	0.0855427894824117	-17.9392045037399	5.82835103153357e-72	8.00171245566069e-70	Down
DNMT1	4979.05634744784	1.08309159305809	0.0699346529356934	15.4871947967486	4.23364008622464e-54	3.90918589908566e-52	Up
AKAP12	6552.29826013924	2.26961845442633	0.0684980773939203	33.1340461043038	9.61419168126261e-241	2.22921057782876e-237	Up
GALNT15	312.07632783369	-4.06795859612429	0.276544862868934	-14.7099409257595	5.5655979800438e-49	4.51917893570249e-47	Down
RAP1GAP2	306.594379395392	2.31499845548907	0.157138525639526	14.7322144335225	4.00368429663741e-49	3.28932613788305e-47	Up
SERPINF1	1843.03091969805	-1.79668937632238	0.103736021414698	-17.3198215221681	3.33390149391381e-67	4.19107568524056e-65	Down
NASP	1691.27767877546	1.02643792195059	0.0839038386199778	12.2335037208439	2.05863471169604e-34	9.99060213108673e-33	Up
CHI3L1	1969.84559242551	-3.14119382649909	0.2389634180154	-13.1450824255312	1.81607527074649e-39	1.07056098163666e-37	Down
EPSTI1	201.752122431059	-3.02597430738233	0.247425731409242	-12.2298286849454	2.15392417973219e-34	1.04287911328657e-32	Down
STARD13	1750.06704817467	1.00288979407526	0.0817738708087265	12.2641839521217	1.41025878302227e-34	6.90828175683306e-33	Up
BTG1	2871.42757037344	-1.19557479499068	0.0813468933612583	-14.6972397542114	6.71412326659675e-49	5.40966503194367e-47	Down
TMTC1	1472.15881907802	-1.23009943924455	0.0949188545321281	-12.9594846599016	2.07637762254784e-38	1.1936597307804e-36	Down
FST	3538.46400285001	1.137691391228	0.0805249254700691	14.1284376804655	2.53710612053499e-45	1.81316200422343e-43	Up
PSAT1	10192.689881867	-1.52268684683192	0.0592060059110352	-25.7184524340311	7.26827881895831e-146	4.33355549697206e-143	Down
ADAM19	6908.63620764165	1.70501786852653	0.0707556562378853	24.0972659880949	2.67025330423814e-128	9.77593788646341e-126	Up
TBX3	1221.30473344076	1.27566673582386	0.0967335846295599	13.1874233825719	1.03668298916153e-39	6.19871077874579e-38	Up
NT5E	8935.38411338368	1.33736068720484	0.076859441319734	17.400083376113	8.23829289482525e-68	1.04827253737325e-65	Up
FAM129A	3032.64484166912	-2.8697402725452	0.0872068960941412	-32.9072630844156	1.73027283356463e-237	3.28248486280243e-234	Down
ALDH1L2	14738.7684655696	-1.4293576852225	0.0615493549677031	-23.2229514992079	2.67008351019996e-119	8.57220041397734e-117	Down
ITM2B	4269.49218593095	-1.21737733547183	0.0756745970034644	-16.0870012352506	3.1471605173459e-58	3.15744931134492e-56	Down
SPRY2	492.35106864284	1.56495526940264	0.128265952497528	12.2008626524082	3.07548309686825e-34	1.47538347736659e-32	Up
TNS3	3324.21006070386	-1.73633487241344	0.102868827783938	-16.8791159559082	6.40974884593276e-64	7.51453027623173e-62	Down
GPNMB	2136.7253097919	-1.1567307827325	0.0785962554821726	-14.7173777635612	4.98623173933586e-49	4.064557966268e-47	Down
ENPP2	3885.2599888081	-2.44683173268082	0.0822378992378645	-29.7530914013698	1.58159403822648e-194	1.94145319939471e-191	Down
HMGA1	6708.01817193832	1.90258854208077	0.0763051570882518	24.9339443712868	3.18911439153077e-137	1.41596678983966e-134	Up
TCF19	1756.10151373353	1.2562479190094	0.0885949432823178	14.1796797025562	1.22403953449859e-45	8.77775154842493e-44	Up
SULF1	41566.6002869803	-1.29374214470774	0.0597395633612372	-21.6563709527746	5.29327030354917e-104	1.33084294812607e-101	Down
ITGA11	53441.1724096876	-1.77030468480069	0.0696546534719534	-25.4154546259211	1.70186604118298e-142	9.34593172300169e-140	Down
CYP1B1	14590.5573003614	-3.19741000124775	0.120271534188029	-26.5849273715011	1.01405995640368e-155	7.29703557594206e-153	Down
IDH1	2767.57435206753	-1.25807209492282	0.0764331251191444	-16.4597756923027	7.13644118299461e-61	7.96381040677709e-59	Down
SEMA7A	10331.7724404699	1.67228101927081	0.0648691614951855	25.7792914341111	1.51380777327567e-146	9.5727698826414e-144	Up
FGF5	1428.13060928356	3.0063815451239	0.251591884969621	11.9494376596721	6.53660258335109e-33	2.9589115555178e-31	Up
CCNG2	811.275027090789	-2.37741057018557	0.133527454667728	-17.8046572976439	6.50290773177499e-71	8.69888965042823e-69	Down
PAPSS1	3491.02029813647	-1.04071916024264	0.0760862911364683	-13.678142865132	1.37150944470917e-42	8.80635664375103e-41	Down
GABARAPL1	1091.28068091944	-1.21399391806606	0.099749375294411	-12.1704413133711	4.46661025066865e-34	2.12806444545555e-32	Down
GLIPR1	4410.12026013246	1.16811714570136	0.0738996994438547	15.8067915633248	2.79334932080497e-56	2.71123784309573e-54	Up
LUM	3887.69473425125	-2.4588157001389	0.0955954223038835	-25.7210611228087	6.79592758625673e-146	4.17110049617663e-143	Down
WDFY2	2319.43645748597	1.07446194794752	0.0750082596185719	14.3245817648792	1.53650297787262e-46	1.13299449265886e-44	Up
MBNL2	1858.84303524638	-1.52494096719075	0.096555000172839	-15.7934955668895	3.44924339923784e-56	3.33235237293034e-54	Down
WARS	9286.67807681401	-1.4528038408617	0.0681451143590393	-21.3192663117013	7.52285429058049e-101	1.76389801500937e-98	Down
FGF7	1427.26036872758	-2.7657098388558	0.125454657442588	-22.0454935291778	1.05523743716581e-107	2.93609264517014e-105	Down
ARRDC4	750.590778190174	-1.73655215117542	0.11905297804523	-14.5863814554532	3.42909618784198e-48	2.70031619803345e-46	Down
TICRR	890.130164358232	1.36099092166553	0.114773974170337	11.8580098973106	1.95568233048546e-32	8.5918271310675e-31	Up
CDH13	5156.13286640108	-1.11891524406141	0.0680282338257516	-16.4478067581089	8.69606576678912e-61	9.65263300113592e-59	Down
IMPA2	580.910076088195	-1.68985486567116	0.139857187700604	-12.0827173308294	1.30339888970331e-33	6.05775679962778e-32	Down
GAREM1	642.827571943562	-1.69957230807074	0.1268818733523	-13.394918148408	6.47473819463531e-41	4.02127490016814e-39	Down
SLC14A1	372.675053267019	2.98312813142526	0.161713397646312	18.4470067096713	5.51145113637185e-76	8.33427263143535e-74	Up
TP53	2623.11494217419	-1.20138813378022	0.0767354107055267	-15.6562416586336	3.01177252978518e-55	2.81837081397117e-53	Down
IFITM3	4830.70678870168	-1.12071928667139	0.0778425258785461	-14.3972626019356	5.38338411670071e-47	4.07030651258371e-45	Down
EPHA2	1603.05937951576	1.00852924680413	0.0850396105697492	11.8595233450291	1.92065381818446e-32	8.4557392147412e-31	Up
CREG1	768.633357343994	-1.7717924078942	0.133603734945999	-13.2615484784937	3.86824986980086e-40	2.34658832218036e-38	Down
HMCN1	11752.1865268676	-1.7398337211338	0.057217979054428	-30.4071159080751	4.423265818665e-203	6.15364740692675e-200	Down
KCNH1	795.006118229681	-1.79743146323118	0.118765353549183	-15.1343081927241	9.61868692613685e-52	8.29432887498445e-50	Down
DTL	1105.2665373193	1.55714286141387	0.101230912257498	15.3820886001008	2.15870247352225e-53	1.9501213514053e-51	Up
CEP170	6059.94854342547	1.44970322608104	0.0691934855365152	20.9514409462144	1.8203906411165e-97	4.08472170955045e-95	Up
EPHX1	2500.26475473271	-1.41968235861531	0.0886276155281475	-16.0185101466983	9.48968554250451e-58	9.43003609052305e-56	Down
OSR1	380.615844794487	3.4361168203605	0.158515025494359	21.6769155456672	3.388406253327e-104	8.62308069444243e-102	Up
SLC20A1	8873.31517949114	1.01209002818577	0.0653871464837695	15.4784247762975	4.85208508851733e-54	4.46049830956739e-52	Up
CDCA7	230.504300826999	2.3862280045033	0.193878382799639	12.3078600617858	8.21731355338377e-35	4.10236601033523e-33	Up
ACKR3	150.606953566675	-4.40402655180698	0.359985894363669	-12.2338864404445	2.04895528782489e-34	9.96680628119574e-33	Down
MARCH4	1654.27149370664	1.37935331007215	0.0908363887664827	15.1850302373658	4.44358280479326e-52	3.87986133767471e-50	Up
PTPRG	8463.41050512972	-1.25202353202739	0.0632293926002849	-19.801289883366	2.90167967331865e-87	5.60668994655682e-85	Down
ANK2	2013.91814886729	-1.99699240548735	0.0859026894239338	-23.2471464965677	1.52028878607793e-119	4.95709162310535e-117	Down
MYO10	6757.69165157585	1.69056906525544	0.0754087874801863	22.4187276012048	2.58468546262949e-111	7.49128003252113e-109	Up
HAPLN1	2593.52318142776	1.31029828133512	0.0936594088705935	13.9900336456909	1.79327078044169e-44	1.23913823331978e-42	Up
TENM2	5024.60957900403	-2.41283618351204	0.0752841724209513	-32.0497138498206	2.21558441093088e-225	3.85290129060879e-222	Down
SCUBE3	7438.85458910373	2.56946806447004	0.0689911821161563	37.2434271403551	1.35373050781574e-303	9.4165494123663e-300	Up
PNRC1	1107.32992620443	-2.35120845869308	0.123903500654442	-18.9761261487714	2.68691735757572e-80	4.45004693792778e-78	Down
ARHGAP18	1018.45257518904	1.67654150880966	0.118684926137418	14.1259851892944	2.62700095196884e-45	1.87099849370941e-43	Up
TMEM47	2348.51947388723	-1.0831398550624	0.0849301206437635	-12.7533064459615	2.98797928489403e-37	1.6408724136097e-35	Down
VLDLR	1580.87646678793	-1.06831798088393	0.0846611460235507	-12.6187517067954	1.66438602717469e-36	8.97478232947839e-35	Down
SERPING1	1494.29094583547	-2.83120358746991	0.110895599848122	-25.5303509909087	9.07619293527024e-144	5.11897281549242e-141	Down
SESN3	1071.02384437635	-2.06838319271255	0.11448258066472	-18.0672306712768	5.77401775965958e-73	8.08672500728699e-71	Down
SERPINH1	35126.9251654184	-1.0964146736052	0.076072085244542	-14.4128384292433	4.29682130860054e-47	3.26058425701367e-45	Down
HMGA2	1934.62869004155	3.40580379884153	0.113750166621961	29.9410884395487	5.74735281249912e-197	7.49598490570197e-194	Up
VEGFC	3095.15984667467	1.84302269719769	0.0730110044449163	25.2430809740218	1.34910015037811e-140	6.70310046145007e-138	Up
PRSS23	27751.5715803236	-1.03258860687467	0.0565219495850585	-18.2688073298101	1.46620242300725e-74	2.11011808022864e-72	Down
SLC7A11	8179.47801900403	-1.4865044843585	0.0780406201433758	-19.0478302405529	6.84824281328777e-81	1.15249299215878e-78	Down
FRMD4A	1877.09238632808	1.47457965917077	0.0766180481231472	19.2458525803306	1.52926638607716e-82	2.65939424538818e-80	Up
AKR1C2	503.077838241361	-2.23695585774941	0.170986182353812	-13.0826703477162	4.13648934768147e-39	2.41118043875466e-37	Down
KCNE4	2507.72144601511	-2.80741812814228	0.111748908484718	-25.1225552554386	2.82018090571372e-139	1.33753488955532e-136	Down
SETBP1	494.458836295991	-1.86379496490466	0.142866847837596	-13.0456784979489	6.72555684205783e-39	3.89858111611286e-37	Down
JMY	1286.13765251096	-1.58508641894226	0.102513258604775	-15.4622576680869	6.23735173796479e-54	5.70881824858988e-52	Down
LURAP1L	1120.23959175172	-1.93967219541872	0.104631785597541	-18.5380779305395	1.01795241423559e-76	1.56195816031385e-74	Down
UBASH3B	4312.32709291449	1.43779988442218	0.0823487632066609	17.4598843799742	2.89519917832329e-68	3.72944546007718e-66	Up
FAM167A	615.755334757593	-2.04713923791687	0.158850433119468	-12.8872121889479	5.31298875773072e-38	3.02102041951838e-36	Down
SORBS2	2081.1637190198	-1.71199635439159	0.0871641879641167	-19.6410520694161	6.8954788308964e-86	1.27340577206324e-83	Down
PDE1C	1994.49408117086	-1.05710019547157	0.081869217143265	-12.9120594083821	3.84868195030813e-38	2.20039164216521e-36	Down
ADAMTS1	21268.4845961053	1.19510149003219	0.0736226739591477	16.232791146588	2.9570197544977e-59	3.11651960792212e-57	Up
PIEZO2	202.11172856218	-2.86192396835774	0.235134555165505	-12.1714308062603	4.41278714624567e-34	2.10723208622093e-32	Down
EPHB1	282.003539066434	2.35102360668111	0.163603273857086	14.3702723744686	7.95179009098333e-47	5.9475969755785e-45	Up
DEPTOR	960.700513185843	-3.49713399735356	0.143235439905942	-24.4152843713121	1.17694305185799e-131	4.81577404042598e-129	Down
FMN2	661.95598710078	2.23542235855507	0.146208044527341	15.2893253294079	9.00784759047238e-53	7.96507472533803e-51	Up
MMP16	2086.05537996347	-1.30346268473795	0.0890914515754915	-14.6306145167414	1.79161593559377e-48	1.43246901701038e-46	Down
GDF6	1975.3816546121	1.17418575948014	0.0742612978749229	15.811543739214	2.59040741489882e-56	2.52601037075274e-54	Up
ACAN	1432.51804448651	2.37603723002584	0.108785114067572	21.8415658281147	9.34956131005559e-106	2.46970437238279e-103	Up
CUL4B	3905.30008705434	-1.07602625231507	0.0765995815213378	-14.0474168519489	7.98954809282904e-45	5.59482851010592e-43	Down
C1R	2741.3670406991	-2.92474898311283	0.105215702365768	-27.7976472841035	4.63129170994826e-170	3.86583181612801e-167	Down
CILP2	251.924275391496	-3.8626760544857	0.297012480387837	-13.0050967873197	1.14453912080986e-38	6.6161336213463e-37	Down
TONSL	538.20182027175	1.78615154704627	0.144684956984321	12.3451088784568	5.17641664753185e-35	2.60921407248055e-33	Up
DHRS3	292.835017062811	-4.22348115196618	0.337102848055695	-12.5287614042003	5.19679288102952e-36	2.75245365079503e-34	Down
VCAM1	2751.97855544877	-2.4935228167649	0.102709855754821	-24.2773470806656	3.40160326476651e-130	1.33933314960656e-127	Down
SNED1	1606.97376877237	-1.2820596895762	0.107349145081306	-11.942896132104	7.07172114346503e-33	3.17974375427711e-31	Down
KIF26B	1667.95406358393	-2.35100165889815	0.0937234512347761	-25.0844546154081	7.35053869230144e-139	3.40868980957659e-136	Down
PBXIP1	1130.77555888501	-1.55220526708338	0.115820458907071	-13.4018228016934	5.89961634898496e-41	3.67502071554084e-39	Down
LMOD1	463.581067137768	-1.93433758488103	0.150870372306838	-12.8211891791915	1.24772063516062e-37	6.96188080602452e-36	Down
FBLN2	1027.45476390105	-3.25610453238769	0.147460505537144	-22.0811974062269	4.79221274945662e-108	1.35140399534677e-105	Down
IFI16	2545.81867823806	-1.02862638322065	0.0759052450974931	-13.5514532875755	7.7676873931589e-42	4.92693314651793e-40	Down
PCOLCE2	585.035226953579	1.45378800298667	0.115998457045189	12.5328219014182	4.93740750680655e-36	2.62172569598064e-34	Up
CDC25A	480.683632949514	1.69933606038473	0.138469126231566	12.2723101288505	1.27561118703647e-34	6.27817317242384e-33	Up
PRSS12	950.847541307772	1.3503570018279	0.102918804593183	13.1206051913019	2.50923074172768e-39	1.47500358079925e-37	Up
FAM198B	1564.56967935313	-2.00409846104245	0.0969916008675468	-20.6625980303106	7.52070526789186e-95	1.63481330760799e-92	Down
HHIP	1003.93014906329	4.72007271541231	0.256707175836318	18.386991715502	1.66992497321817e-75	2.48914245293691e-73	Up
ESM1	316.234638535005	4.87778302636692	0.211771370694026	23.0332504832039	2.16524965063253e-117	6.8461257135454e-115	Up
COL1A2	667553.37651921	-1.30545765898272	0.0601763586715991	-21.6938626364385	2.34451184669528e-104	6.04015718726384e-102	Down
FNDC1	12864.1704209412	-1.8539569803438	0.0655198780747775	-28.2960993643469	3.85972660415489e-176	3.50194672936975e-173	Down
TP53INP1	600.603813481392	-1.80159393789351	0.148428689903071	-12.1377743013835	6.66134018727225e-34	3.15212805052148e-32	Down
DACT1	3643.01776962522	-1.08165075355786	0.0840025540987227	-12.8764031661069	6.11181361057457e-38	3.45640451017535e-36	Down
JCAD	5777.32063272516	-1.03212182449144	0.0608129393022053	-16.9720759485475	1.32175740488444e-64	1.58519732903038e-62	Down
E2F7	1647.98787487262	1.21209728343709	0.101492433411533	11.9427354601133	7.08539795734549e-33	3.17974375427711e-31	Up
HTRA1	19488.9132001888	-1.4307115927302	0.0604130310398091	-23.6821686994555	5.50526820861772e-124	1.91473228295724e-121	Down
TCP11L2	589.343565433889	-2.31160219138079	0.160837841686995	-14.3722532404991	7.72755872146881e-47	5.80067249638889e-45	Down
MCM7	3028.35472871037	1.04125048868212	0.0831960041193729	12.5156310054037	6.13186358906854e-36	3.23948681966284e-34	Up
NNMT	7614.58159287706	-1.78764628774907	0.0703869098580572	-25.3974253359616	2.69256116434886e-142	1.4047091594408e-139	Down
NAV2	3182.4993359817	2.00124406411744	0.082142349069279	24.3631219071856	4.20911746933098e-131	1.68915121826921e-128	Up
IGF2	12074.5817223491	-3.84919386738543	0.0807342331213102	-47.677344771476	0	0	Down
STIM1	2225.49711651267	-1.04201077474063	0.086733354045682	-12.0139568705231	3.00133023190913e-33	1.37955416915154e-31	Down
CDT1	602.596842849162	1.5792544070385	0.118552320616494	13.3211597953215	1.74377354835843e-40	1.06400778968256e-38	Up
CHAF1A	1130.61991974407	1.50309441037372	0.111574130761519	13.4717106923868	2.29486694665463e-41	1.44244829646954e-39	Up
ANGPTL4	3172.39095173238	1.09814406467782	0.0724719873683999	15.1526693906651	7.2750670928486e-52	6.29942324039687e-50	Up
TK1	1080.47908798288	1.24398791258106	0.102935213047563	12.0851541056825	1.26532697902044e-33	5.89393825852648e-32	Up
FTH1	75652.5650975192	-1.42190878742032	0.0724237194676458	-19.6331919690418	8.04953175722707e-86	1.47348797113872e-83	Down
SCARA3	4100.4286108415	1.51802995756182	0.0832778426642586	18.2284976290978	3.06629267940964e-74	4.35288405672928e-72	Up
DDIT4	4818.42578319343	-2.09238101344902	0.0961123464658789	-21.770158469618	4.45089146046059e-105	1.16101503746114e-102	Down
PXK	2076.65628387162	-1.09054697747718	0.0887080776147642	-12.2936603610455	9.79674364805194e-35	4.86758205827495e-33	Down
SERINC2	1652.92372438634	1.22182694323073	0.0940035331351066	12.9976704330321	1.26127050834429e-38	7.27077153815709e-37	Up
COL3A1	151452.58409072	-2.38023482074008	0.068800682316747	-34.5960932448587	2.89242307104335e-262	7.54488558081659e-259	Down
MN1	1434.56763883518	-1.62711987681953	0.111472324805835	-14.596626379271	2.95090590090242e-48	2.33255698257696e-46	Down
THBS3	1923.35314856009	-2.41068528206658	0.1026287691995	-23.4893714586058	5.23806375903161e-122	1.76303087941083e-119	Down
TPST1	1706.12864087007	-1.34562122023917	0.0911770950420049	-14.758325208971	2.71950456436502e-49	2.25200877972894e-47	Down
FOS	2010.96066612952	-4.00235798071494	0.193725575325576	-20.6599359634811	7.94696297037615e-95	1.70594026039937e-92	Down
HAS2	5592.85718050178	2.63556120167793	0.129945124191676	20.2821092216615	1.85024738896968e-91	3.71259254932879e-89	Up
GAA	1234.53402536219	-1.58538082286217	0.107239054572272	-14.7836143202262	1.86863512425208e-49	1.55357281963715e-47	Down
CHST11	1608.56331323638	1.30821740767211	0.0799014124462346	16.3728946412857	2.98664707138343e-60	3.29763762357828e-58	Up
MCC	912.535342814328	-1.58439070665129	0.10878857290081	-14.5639442121912	4.7628605887127e-48	3.70863338676331e-46	Down
LRRC8C	554.603792577901	1.75642760244056	0.143935140273979	12.2029102767901	2.99909771965588e-34	1.44205463626218e-32	Up
CXXC5	3367.67416987327	-1.26772623188337	0.0816469901914876	-15.5269193501213	2.28076386134036e-54	2.12477590439512e-52	Down
COL8A2	806.568038231724	-2.03665173712275	0.123541836522956	-16.4855225925373	4.66245842722033e-61	5.23097755157172e-59	Down
MIR31HG	312.941887715727	2.01349644097662	0.163786150088384	12.2934475222116	9.82257871827179e-35	4.86882595470061e-33	Up
ID4	444.167770786265	-1.86692559402894	0.155594690543722	-11.9986458889119	3.61156789242247e-33	1.65276751708491e-31	Down
SYNPO2	395.369171686801	-2.4223028793765	0.172914498617485	-14.0086742219056	1.37956316630631e-44	9.62833583761874e-43	Down
ZMAT3	3041.71180522211	-1.00319124553845	0.0839765908480213	-11.9460820617736	6.80587682348286e-33	3.06749541149979e-31	Down
GXYLT2	634.809483751488	-1.53723733229013	0.12670497028459	-12.1324153964708	7.11202713329793e-34	3.350198244191e-32	Down
NDNF	907.40802717729	-2.68961058858705	0.126540287824729	-21.254974481427	2.96523267519454e-100	6.79983246878678e-98	Down
CSPG4	3457.69058753222	2.04285390610798	0.085764858142534	23.8192419407134	2.11056008739888e-125	7.46494371251523e-123	Up
NABP1	1519.81853442582	1.38387323929447	0.0879408407605975	15.7364112888322	8.5137140656974e-56	8.03910339922956e-54	Up
HSPB7	795.617902953923	1.50317984193608	0.109084161476206	13.7800008873328	3.36268053828909e-43	2.1860566190971e-41	Up
HEG1	21914.4658742316	-1.97425381184124	0.0566536696439997	-34.8477658066468	4.60269367673953e-266	1.60081686077001e-262	Down
C1QTNF1	310.034415344041	-2.23821536776575	0.187771214627385	-11.9199067450635	9.32128161190022e-33	4.14747344727364e-31	Down
CTSF	654.502165051874	-1.8294798371936	0.134303183591467	-13.6220139260336	2.96283129736976e-42	1.89077564261505e-40	Down
RGMB	5272.66861917093	1.45890151160574	0.0644450624389132	22.6379098164211	1.83542472932654e-113	5.47166332165518e-111	Up
CMKLR1	5103.10339496111	-1.38194252880282	0.0772224386901653	-17.89560848172	1.27595499372429e-71	1.71784701993796e-69	Down
SEZ6L2	599.203788526154	-1.70348313291956	0.136980063786876	-12.435993135249	1.66656499346218e-35	8.62974647234955e-34	Down
PSMD2	12474.4269777803	1.11745180492036	0.0562130080707323	19.8788829004539	6.19988903763693e-88	1.20915219100381e-85	Up
CHST1	221.351500870788	-2.68707999671078	0.223381187519389	-12.0291239676463	2.49797138130414e-33	1.15326696427113e-31	Down
FOSL1	2701.30714915384	1.47821913236972	0.0791793085574674	18.6692604330694	8.8063776428652e-78	1.39220824735842e-75	Up
RNF152	989.95097477389	2.44013362338561	0.100689241510902	24.2343033552537	9.68014170988453e-130	3.67282176730674e-127	Up
FOXC2	1641.33483467612	1.31789027262504	0.0883818912691264	14.9113155840037	2.78216312341607e-50	2.33165381764846e-48	Up
BDNF	1516.32509372075	1.07347197189842	0.0894617610972452	11.9992269180969	3.58630524221465e-33	1.64481357790188e-31	Up
FIBIN	686.384577696	-1.88716873026384	0.137756656443679	-13.6992924986924	1.02518345879633e-42	6.6233834111956e-41	Down
POLE	2313.38988418925	1.16123662599748	0.0904094455152173	12.8441958622788	9.27102662027736e-38	5.2147650542304e-36	Up
PDE4DIP	4509.0242067899	-1.69789253806254	0.0685310120682473	-24.7755357293087	1.64564370875251e-135	7.00842712535662e-133	Down
KCTD12	7021.84027469641	-1.16276874100399	0.0722730107480428	-16.0885609852012	3.06887636623517e-58	3.09378318891766e-56	Down
MSC	728.138495025745	-2.04470525355751	0.141668368894323	-14.4330401310877	3.20630790141834e-47	2.44194282068605e-45	Down
HYI	428.802360448734	1.78475575241966	0.145004346080644	12.3082914454651	8.17351650998514e-35	4.09028639161559e-33	Up
SNX18	1539.55894753891	-1.02065160731151	0.0855264052686633	-11.9337601540173	7.89261160424304e-33	3.53104664823088e-31	Down
LACC1	456.778884916641	-2.47684903124921	0.178390451534325	-13.8844260438044	7.87284857144586e-44	5.28265607681454e-42	Down
GAS1	1229.62543586385	-3.33308965505251	0.132375167455942	-25.179115683928	6.78424017283542e-140	3.29240753317976e-137	Down
C5orf30	945.990074207752	1.79202121788638	0.109562565394475	16.3561451069925	3.93246118876257e-60	4.31908421511038e-58	Up
UNC5C	518.534316512997	-2.50246625672223	0.147654864182939	-16.9480786872132	1.98846479549215e-64	2.37115904870458e-62	Down
C1S	3839.80230164243	-2.55047083083741	0.0885830641230656	-28.79185605156	2.71261429911134e-182	2.83034175969277e-179	Down
PLCXD1	346.314901487304	2.58068018908434	0.158161959496003	16.316693326941	7.50945952993387e-60	8.20457599322827e-58	Up
PAPPA	8277.55393139106	-3.64735828907312	0.0667609279260128	-54.6331275250588	0	0	Down
COL18A1	3797.30943455949	-2.00832437890574	0.142401064040562	-14.1032961546809	3.62437615954675e-45	2.56384683720073e-43	Down
SLC8A1	2411.623250404	1.05646822278848	0.0861443137761082	12.263934512663	1.41460796912636e-34	6.91335810298102e-33	Up
GPC6	1684.45127900065	-3.29878041094876	0.115735425488375	-28.5027717056271	1.08234422744535e-178	1.07554092087283e-175	Down
TMEM119	7108.5003181082	-1.55412181349847	0.0794407396493539	-19.5632847876072	3.17921756157151e-85	5.62236543007409e-83	Down
CCBE1	2205.57373909487	2.22402147420659	0.0809359514198167	27.4787833489538	3.14820585999999e-166	2.5267984571723e-163	Up
GPR1	2484.53962343815	-1.47027813393008	0.0800022428078978	-18.3779614461626	1.97242902694924e-75	2.91919495988488e-73	Down
SMTN	4361.60219802875	1.21901073914865	0.0772578182159057	15.7784774058981	4.37617590807981e-56	4.20838888708799e-54	Up
SLIT3	4247.38880683622	-1.27938851490859	0.0735556395508423	-17.3934795852638	9.24474226580059e-68	1.16920776728925e-65	Down
SORCS2	2061.45631824589	-1.82836616769876	0.0961976125985304	-19.0063570010748	1.51087662582554e-80	2.52231787421819e-78	Down
OLFML2A	2072.01193574041	-1.59447923114272	0.0850537038017219	-18.7467348260316	2.05847931758509e-78	3.30433433841274e-76	Down
KCNQ5	854.965132168796	1.9699050707425	0.130539428470255	15.0904986625659	1.87023488193976e-51	1.59951071788192e-49	Up
THBS2	28489.3480819164	-2.17371582138746	0.0658445230175511	-33.0128569814082	5.31147875369288e-239	1.10839938632063e-235	Down
AKR1C1	2421.28654033419	-1.82734134098811	0.0999163766305983	-18.2887070429304	1.01801167814574e-74	1.48558515381435e-72	Down
SPRY4	909.051411302019	1.99185935264031	0.107835090500813	18.4713467887829	3.51211762934209e-76	5.34969859044603e-74	Up
TCEA1	4070.4826888195	-1.46908288686304	0.0737867545584129	-19.9098455495837	3.34344124538811e-88	6.58216338761878e-86	Down
FANCA	889.182519096717	1.77656061153811	0.118026443367861	15.05222525431	3.33814083164995e-51	2.84327848468862e-49	Up
COL14A1	1969.78872971111	-4.17937490550504	0.116897285817188	-35.752540157699	6.04099481467307e-280	2.52126959585195e-276	Down
WNT7B	178.550977960347	3.48142449545419	0.25045562469342	13.900364584408	6.30195403895216e-44	4.26977847028746e-42	Up
FAM180A	1687.08055756779	2.21457384582847	0.081009622050488	27.3371704468423	1.53439916567806e-164	1.18592006627295e-161	Up
AKR1C3	793.350920808262	-2.97209160586293	0.167720159896238	-17.7205388290927	2.91110587662213e-70	3.86936034607329e-68	Down
RFX8	300.286017899071	2.59028044485118	0.179453943497314	14.4342352938594	3.15121317859793e-47	2.40877350223376e-45	Up
SLC6A9	2548.98428994178	-1.46879989261571	0.0880291831521572	-16.6853745544465	1.67452510753549e-62	1.91999944747531e-60	Down
MME	365.690980812691	-2.06383516051319	0.162363758968573	-12.7111811996953	5.1254338672569e-37	2.77811828420564e-35	Down
SULF2	1007.18433504196	-4.44191449435006	0.164893870624083	-26.9380206646766	7.88082677372972e-160	5.87346761122114e-157	Down
LAMB3	836.795201228174	-2.18862332791552	0.152688945787757	-14.3338688771732	1.34418778974141e-46	1.00180395701157e-44	Down
SRGAP1	3821.40715288651	1.09408026618014	0.0755143793974186	14.4883699622583	1.43508093098706e-47	1.10915810621622e-45	Up
KIF13B	1130.90327318129	-1.46585122333369	0.100569829812206	-14.5754569344592	4.02421004035921e-48	3.1452140495212e-46	Down
TXNRD1	22198.0921143217	-1.29390387723053	0.0587473072038112	-22.0249052904094	1.66256613292513e-107	4.50577013790672e-105	Down
SMOC1	2032.33315488231	-1.72415116032367	0.0911657654460213	-18.912265496685	9.03888415452633e-80	1.48522389398941e-77	Down
PNP	1977.00659512547	1.04845351794182	0.075203522262916	13.9415480338323	3.54174003772764e-44	2.43094101749539e-42	Up
TGM2	4068.82261681548	2.04141182026578	0.0917856484495433	22.2410785863543	1.37608570656067e-109	3.93372007185043e-107	Up
COL5A2	71788.1706938691	-1.2486615764231	0.058202982341772	-21.4535669167409	4.22943940879405e-102	1.01448208715763e-99	Down
LGR4	2790.94771201762	-2.0622613917992	0.0886731567669844	-23.2568848001929	1.21172848352608e-119	4.01370634828926e-117	Down
CEBPD	637.626010999753	-3.28909731684218	0.171945289067661	-19.1287434199369	1.45540203621961e-81	2.46921379608381e-79	Down
NPTXR	450.119118836608	-2.35910986704979	0.180732622928341	-13.0530383990784	6.10626423943841e-39	3.5494574414652e-37	Down
SLC12A8	967.128205217112	-2.77639587124044	0.141824031589374	-19.5763428815717	2.46065317195882e-85	4.42663020624454e-83	Down
APOL6	1291.36674303864	-1.70439545067133	0.108233760442866	-15.7473550184098	7.16145858440516e-56	6.82398711138662e-54	Down
ENSG00000226380	1346.37723994298	2.52681600700561	0.122067558056173	20.7001438157944	3.45338377259078e-95	7.5858118490973e-93	Up
EMX2OS	455.880658723272	-2.79366865205635	0.171551424988018	-16.2847300875028	1.26686876394483e-59	1.36273285391756e-57	Down
LINC01614	778.192446662912	-1.9054436309809	0.15856387556081	-12.0168835697394	2.89692481170092e-33	1.3345039066352e-31	Down
RBM14	1297.97077438339	1.26579384264443	0.0992541414895567	12.7530581963435	2.99751178792006e-37	1.64178677139937e-35	Up
LINC00968	966.773158443056	-1.91549414260095	0.120604416187184	-15.8824544171584	8.38327831291618e-57	8.25199301103467e-55	Down
CHMP1B	2515.11908357675	-1.16877976638411	0.0760994654870443	-15.3585804959837	3.10294457656037e-53	2.7790664130327e-51	Down
CCPG1	653.730329659002	-1.52297305728417	0.124769192129053	-12.2063229816293	2.87595484579355e-34	1.38603754554318e-32	Down
ENSG00000261786	802.524991131409	2.4235721625514	0.106431757341815	22.7711373285689	8.86165514876951e-115	2.71948558300768e-112	Up
SPON1	233.020442587881	-4.39537960551715	0.318495809609898	-13.8004315061499	2.53331682217343e-43	1.66242941651305e-41	Down
TXNIP	4003.46738469578	-1.53131832644843	0.0744465395010621	-20.569368794188	5.16336432307485e-94	1.07749086693926e-91	Down
MIR222HG	713.796488949389	1.59284403729803	0.132804008170982	11.9939455083861	3.82254222832357e-33	1.74167710088769e-31	Up
ENSG00000271811	319.549025640185	2.10511344623372	0.169543594317596	12.4163549481577	2.13049149230306e-35	1.09505163697981e-33	Up
UHRF1	2612.47889314256	1.73051965252248	0.0874487029161764	19.788968787579	3.70545754577262e-87	7.09408147386999e-85	Up
ENSG00000276107	1003.64098376457	1.31567099393019	0.106369357055362	12.3688911012729	3.85101191056923e-35	1.95530210583354e-33	Up
ENSG00000281508	11743.4499479262	-1.06472860181072	0.0696843841019345	-15.2792998823557	1.05063375380003e-52	9.21202738415928e-51	Down
ENSG00000282057	700.260128792762	1.72121681431674	0.130275616581189	13.2121179656368	7.46927911883052e-40	4.47899185780906e-38	Up
